# Direct RNA sequencing of primary human T cells reveals the impact of immortalization on mRNA pseudouridine modifications

**DOI:** 10.1101/2025.03.02.641090

**Authors:** Oleksandra Fanari, Dylan Bloch, Yuchen Qiu, Michele Meseonznik, Amr Makhamreh, Meni Wanunu, Sara H. Rouhanifard

## Abstract

Immortalized cell lines are commonly used as proxies for primary cells in human biology research. For example, Jurkat leukemic T cells fundamentally contributed to uncovering T cell signaling, activation, and immune responses. However, the immortalization process can alter key cellular properties, and researchers widely believe this process could significantly change RNA modification machinery and modification sites. In this study, we focus on pseudouridine (Ψ), one of the most abundant mRNA modifications, and compare Ψ profiles in mRNA from primary and immortalized T cells using direct RNA sequencing (DRS). Surprisingly, 87% of Ψ-sites were shared between the two cell types, primarily in transcripts encoding proteins involved in essential cellular processes, including RNA-modification regulation. Furthermore, the analysis of the 13% of sites unique to each cell type reveals that Jurkat cells contained transcripts linked to immune activation and oncogenesis, while primary T cells contained transcripts associated with calcium signaling and intracellular trafficking. We provide a list of these genes, which should be considered when using immortalized cells to study RNA modifications in immunology contexts. Most differences were driven by whether the mRNA was present or absent in the immortalized or primary cell type. Interestingly, RNA-modification enzyme expression levels were highly conserved in both cell types. This suggests that site-specific differences in Ψ levels arise from regulatory processes acting in trans rather than differences in modification enzyme levels.

**Significance Statement:** It is widely believed that RNA modification machinery and modification sites could be significantly altered in immortalized cells, yet this has never been tested. Focusing on pseudouridine (Ψ), we map Ψ in the transcriptomes of primary and immortalized human T cells. Surprisingly, most sites are conserved in the primary and immortalized T cells, with several important examples of cases with cell type specificity and should be considered on a case-by-case basis. Furthermore, we evaluated RNA-modification machinery levels in primary and immortalized T cells, finding high conservation across the cell lines. Our findings demonstrate that RNA modifications are largely conserved between primary and immortalized cells, and the edge cases can be considered individually.
