## Supplementary Table 1 for "Direct RNA sequencing of primary human T cells reveals the impact of immortalization on mRNA pseudouridine modifications"

### Sheet: Common
ACP	chr	position	Annotation....df_Naive.Annotation	kmer....df_Naive.kmer	mm.Naive	mm.Jurkat	mm.NaiveIVT	mm.JurkatIVT	delta	N_reads_JurkatIVT	N_reads_NaiveIVT	N_reads_JurkatDRS	N_reads_NaiveDRS	color
AASDHPPTchr11106090565	chr11	106090565	AASDHPPT	GTTCA	35.1064	38.4858	1.49254	0	-3.37942	181	67	634	94	cyan
ABHD17Bchr971874728	chr9	71874728	ABHD17B	GATTA	54.386	26.9634	0	0	27.4226	59	13	382	57	cyan
ACTN1chr1468877104	chr14	68877104	ACTN1	CTTCA	47.0588	15	6.66667	0	32.0588	32	50	118	246	cyan
ADCK2chr7140673671	chr7	140673671	ADCK2	CCTAC	38.4615	23	8.33333	8.33333	15.4615	16	16	120	32	cyan
ADCY7chr1650290480	chr16	50290480	ADCY7	ATTCT	91.1765	90.9091	0	0	0.26738	11	11	33	34	cyan
AGPAT3chr2143982754	chr21	43982754	AGPAT3	CTTAA	31.8182	27.7778	1.6129	1.6129	4.0404	62	62	37	68	cyan
AIPchr1167491071	chr11	67491071	AIP	GCTTC	30.6452	22.1374	5.34351	7.03125	8.50776	154	160	208	96	cyan
AK2chr133014553	chr1	33014553	AK2	GTTCA	90.3475	93.2339	1.11111	0.91954	-2.88645	458	95	1755	262	cyan
AKNAchr9114359774	chr9	114359774	AKNA	TCTCC	27.907	35.7143	9.09091	9.09091	-7.80731	37	37	103	162	cyan
AKT2chr1940231796	chr19	40231796	AKT2	GTTAG	22.7273	45.2381	0	0	-22.5108	42	42	44	23	cyan
AMFRchr1656362360	chr16	56362360	AMFR	GTTCG	57.8947	59.3407	2.5641	2.5641	-1.44592	41	41	275	134	cyan
ANKLE2chr12132754847	chr12	132754847	ANKLE2	GATTT	32.7103	41.4747	2.7027	0	-8.76437	22	37	231	113	cyan
ANKMY1chr2240524147	chr2	240524147	ANKMY1	ACTCC	30.7692	16.6667	0	0	14.1026	25	25	27	22	cyan
ANKRD10chr13110892903	chr13	110892903	ANKRD10	GATTG	22.2222	31.8182	0	0	-9.59596	42	120	44	55	cyan
ANKRD10chr13110893156	chr13	110893156	ANKRD10	TTTCT	39.2405	31.7073	1.23457	1.25	7.53319	92	93	140	84	cyan
ANKRD12chr189281518	chr18	9281518	ANKRD12	GTTCA	91.4894	72.2222	0	0	19.2671	26	26	54	47	cyan
APBB1IPchr1026492395	chr10	26492395	APBB1IP	ACTCA	53.3333	16.9492	9.52381	9.52381	36.3842	46	46	66	43	cyan
ARAFchrX47571826	chrX	47571826	ARAF	GATTT	55	34.2857	0	0	20.7143	32	63	44	55	cyan
ARAP1chr1172686061	chr11	72686061	ARAP1	CTTCA	40	17.6471	4.16667	4.16667	22.3529	79	79	42	49	cyan
ARF6chr1449893896	chr14	49893896	ARF6	CTTAC	20.9184	32.5991	0	0	-11.6808	64	71	238	200	cyan
ARFGAP1chr2063289317	chr20	63289317	ARFGAP1	CTTTG	30.7692	20.4082	7.5	7.5	10.3611	77	77	169	45	cyan
ARFGAP1chr2063289376	chr20	63289376	ARFGAP1	GCTTG	40	27.6423	0	0	12.3577	53	16	140	28	cyan
ARFRP1chr2063699491	chr20	63699491	ARFRP1	CCTCC	40	18.1818	5.12821	5.12821	21.8182	58	58	37	34	cyan
ARHGAP25chr268822639	chr2	68822639	ARHGAP25	ACTTC	31.5789	42.8571	0	0	-11.2782	124	124	62	156	cyan
ARHGAP25chr268826420	chr2	68826420	ARHGAP25	GATTG	66.0714	83.0189	0.884956	0	-16.9474	17	115	53	171	cyan
ARID1Bchr6157208996	chr6	157208996	ARID1B	GATTG	44.4444	29.8507	0	0	14.5937	19	32	68	36	cyan
ARID5Achr296551612	chr2	96551612	ARID5A	ACTTC	72.7273	85.7143	0	0	-12.987	35	35	30	57	cyan
ASB6chr9129637527	chr9	129637527	ASB6	GATTG	27.451	44.4444	0	0	-16.9935	61	28	100	51	cyan
ASNSD1chr2189666200	chr2	189666200	ASNSD1	CTTAC	30.303	29.2135	1.5873	0	1.08955	80	66	97	39	cyan
ATG16L2chr1172829347	chr11	72829347	ATG16L2	CATGG	36.8421	24.2424	0	0	12.5997	12	11	40	26	cyan
ATP9Bchr1879307019	chr18	79307019	ATP9B	GTTCA	56.6038	46.8085	0	0	9.79526	37	37	47	53	cyan
ATXN2Lchr1628834688	chr16	28834688	ATXN2L	CCTCA	100	73.3333	0	0	26.6667	20	20	51	21	cyan
B4GAT1chr1166346956	chr11	66346956	B4GAT1	GATTA	33.3333	29.6053	0	0	3.72807	161	161	154	42	cyan
B9D2chr1941354942	chr19	41354942	B9D2	GATTT	30.4348	10.4167	0	0	20.0181	17	25	48	24	cyan
BCCIPchr10125836357	chr10	125836357	BCCIP	CTTTA	31.25	30.6122	3.44828	8.33333	0.637755	38	30	85	45	cyan
BCKDKchr1631112399	chr16	31112399	BCKDK	CTTAC	27.7778	32.2581	0	0	-4.48029	67	26	110	29	cyan
BCL2chr1863127177	chr18	63127177	BCL2	GATTA	24.6512	35.4839	2.32558	2.32558	-10.8327	44	44	31	216	cyan
BET1Lchr11204230	chr11	204230	BET1L	CTTCC	50	14.2857	9.09091	9.09091	35.7143	25	25	27	45	cyan
BORCS6chr178189203	chr17	8189203	BORCS6	CATGA	31.8182	23.8095	0	0	8.00866	54	54	23	28	cyan
BRCC3chrX155122510	chrX	155122510	BRCC3	CATTC	30.4348	26.9231	0	0	3.51171	115	115	65	24	cyan
BTN3A1chr626413438	chr6	26413438	BTN3A1	GATTC	20.4301	55.1724	0	0	-34.7423	22	26	69	115	cyan
C19orf25chr191474779	chr19	1474779	C19orf25	CATTA	32.4324	36.5854	0	0	-4.15293	82	55	43	41	cyan
C1orf122chr137809104	chr1	37809104	C1orf122	TCTCC	11.1111	35.5932	3.57143	3.57143	-24.4821	76	76	106	30	cyan
C21orf91chr2117793403	chr21	17793403	C21orf91	ACTTA	33.3333	58.8235	0	0	-25.4902	19	13	56	26	cyan
C2orf42chr270215492	chr2	70215492	C2orf42	GTTCA	17.8808	31.7829	1.5625	0	-13.9022	95	66	407	154	cyan
C7orf26chr76608329	chr7	6608329	C7orf26	ATTCT	76.1538	76.8707	0	0	-0.716902	21	31	149	132	cyan
CADchr227236432	chr2	27236432	CAD	CTTTG	40	20	0	0	20	53	53	200	41	cyan
CARD9chr9136361925	chr9	136361925	CARD9	TATCA	33.3333	23.3333	6.38298	6.38298	10	56	56	30	36	cyan
CCDC107chr935661044	chr9	35661044	CCDC107	CATGG	40.625	33.9286	0	7.84314	6.69643	53	40	67	37	cyan
CCDC22chrX49249707	chrX	49249707	CCDC22	GTTCG	38.5321	53.6232	0	0	-15.0911	22	26	138	109	cyan
CDK13chr740094403	chr7	40094403	CDK13	GATTG	23.2558	39.4161	0	0	-16.1602	49	49	137	45	cyan
CDKN1Bchr1212717387	chr12	12717387	CDKN1B	CTTCC	39.2857	38.0952	0	0	1.19048	13	13	24	40	cyan
CDV3chr3133588224	chr3	133588224	CDV3	GATTT	21.5116	30.7692	0	0	-9.2576	47	47	301	185	cyan
CENPBchr203784389	chr20	3784389	CENPB	CCTCA	37.2093	34.0659	5.88235	5.88235	3.14337	18	18	112	50	cyan
CENPS-CORTchr110431372	chr1	10431372	CENPS-CORT	GTTCA	100	98.6047	8.33333	0	1.39535	98	12	215	23	cyan
CENPSchr110431372	chr1	10431372	CENPS	GTTCA	100	98.6047	8.33333	0	1.39535	98	12	215	23	cyan
CEP295chr1193721584	chr11	93721584	CEP295	TTTCC	42	25.641	0	0	16.359	21	21	82	60	cyan
CHD8chr1421385678	chr14	21385678	CHD8	ACTTC	92	82.1429	4.34783	4.34783	9.85714	47	47	130	64	cyan
CHMP7chr823246751	chr8	23246751	CHMP7	CCTTC	33.3333	11.1111	0	0	22.2222	15	29	106	90	cyan
CHTOPchr1153645392	chr1	153645392	CHTOP	CTTAC	28.125	33.3333	0	1.44928	-5.20833	157	78	224	80	cyan
CLPTM1Lchr51318257	chr5	1318257	CLPTM1L	CTTCG	80	75.6677	8.59375	8.59375	4.33234	141	141	428	38	cyan
CMPK1chr147333869	chr1	47333869	CMPK1	TCTCC	25.7143	32.1429	0	0	-6.42857	11	11	65	196	cyan
CMTM6chr332483072	chr3	32483072	CMTM6	GTTCA	13.1579	35.9823	0	1.47059	-22.8244	142	55	464	80	cyan
CNPchr1741968617	chr17	41968617	CNP	ACTTC	40	40	0	0	0	75	11	128	28	cyan
CRKLchr2220917951	chr22	20917951	CRKL	GTTCG	18.4211	35.3659	0	0	-16.9448	15	14	165	38	cyan
CRKLchr2220952486	chr22	20952486	CRKL	CTTAC	46.875	88.2979	0	0	-41.4229	59	59	100	33	cyan
CSNK1G2chr191980907	chr19	1980907	CSNK1G2	GCTTC	30.3371	31.8885	0	0	-1.55147	59	59	347	202	cyan
CTDNEP1chr177251659	chr17	7251659	CTDNEP1	TTTTC	33.3333	21.5054	6.25	6.25	11.828	58	58	145	87	cyan
CTDNEP1chr177251727	chr17	7251727	CTDNEP1	CCTAG	31.8182	17.7419	0	0	14.0762	24	24	81	31	cyan
CTDSP2chr1257823560	chr12	57823560	CTDSP2	CTTTC	34.375	36.3636	0	0	-1.98864	72	72	55	81	cyan
CTDSP2chr1257846595	chr12	57846595	CTDSP2	CCTTC	50	66.6667	0	0	-16.6667	34	34	50	61	cyan
CUL2chr1035010223	chr10	35010223	CUL2	CATAA	33.3333	30	0	4.34783	3.33333	62	18	218	36	cyan
DCAF5chr1469054177	chr14	69054177	DCAF5	GCTTA	51.6129	30	2.12766	2.12766	21.6129	52	52	29	40	cyan
DCTPP1chr1630424267	chr16	30424267	DCTPP1	CATTC	22.7273	32.7103	0	1.2766	-9.98301	264	32	247	23	cyan
DDHD2chr838238134	chr8	38238134	DDHD2	GTTCA	42	23.6025	0	0	18.3975	24	19	161	50	cyan
DDX19Achr1670372461	chr16	70372461	DDX19A	CCTTC	22.5806	40	3.8961	3.8961	-17.4194	119	119	48	35	cyan
DDX27chr2049226443	chr20	49226443	DDX27	CATGG	13.6364	36.3636	5.19481	5.19481	-22.7273	101	101	22	30	cyan
DDX55chr12123620172	chr12	123620172	DDX55	CATAG	35.7143	38.8889	7.5	7.5	-3.1746	41	41	111	24	cyan
DENRchr12122762839	chr12	122762839	DENR	TCTCC	50	33.3333	0	0	16.6667	142	40	480	139	cyan
DGCR2chr2219038028	chr22	19038028	DGCR2	TCTCC	12.5	40	6.25	6.25	-27.5	50	50	30	28	cyan
DHX30chr347846614	chr3	47846614	DHX30	AATGT	31.746	38.5882	0	0.641026	-6.8422	164	32	453	69	cyan
DHX38chr1672112467	chr16	72112467	DHX38	CCTCG	42.8571	20	7.69231	7.69231	22.8571	49	49	38	29	cyan
DKC1chrX154765961	chrX	154765961	DKC1	GTTCA	80.3571	78.119	0	1.29032	2.23814	156	22	526	56	cyan
DLSTchr1474903249	chr14	74903249	DLST	CATTG	37.5	13.0435	6.66667	6.66667	24.4565	41	41	51	47	cyan
DMAC1chr97796614	chr9	7796614	DMAC1	GTTCA	77.6119	81.0811	0	0	-3.46914	13	43	38	67	cyan
DNAJB2chr2219283205	chr2	219283205	DNAJB2	CTTTG	12.5	33.3333	0	0	-20.8333	12	12	21	24	cyan
DNAJC4chr1164230919	chr11	64230919	DNAJC4	CCTCG	91.3043	92.8571	0	0	-1.5528	14	19	66	75	cyan
DNLZchr9136361925	chr9	136361925	DNLZ	TATCA	33.3333	23.3333	6.38298	6.38298	10	56	56	30	36	cyan
EHMT1chr9137817471	chr9	137817471	EHMT1	CATGG	31.0345	16.6667	9.67742	9.67742	14.3678	35	35	58	35	cyan
EIF2B1chr12123630491	chr12	123630491	EIF2B1	CATAG	42.8571	18.5185	0	0	24.3386	66	17	169	42	cyan
EIF4EBP2chr1070422028	chr10	70422028	EIF4EBP2	GTTCA	98.9362	95.8995	2.04082	1.16279	3.0367	172	49	757	282	cyan
ELAVL1chr197991732	chr19	7991732	ELAVL1	CCTCA	37.5	24.6914	0	0	12.8086	18	18	173	23	cyan
ELMO2chr2046367322	chr20	46367322	ELMO2	GATTT	28.5714	38.2353	0	0	-9.66387	63	33	70	31	cyan
ERBINchr566053793	chr5	66053793	ERBIN	CATTC	31.8182	33.3333	0	0	-1.51515	24	24	31	27	cyan
ERHchr1469380270	chr14	69380270	ERH	GTTCC	44	26.4228	0	0.459888	17.5772	1995	291	2714	268	cyan
ERP29chr12112022243	chr12	112022243	ERP29	CTTTG	48.1481	40.4762	6.89655	9.52381	7.67196	23	33	51	104	cyan
ESRRAchr1164316422	chr11	64316422	ESRRA	CATTG	25	45.4545	5.26316	5.26316	-20.4545	34	34	71	34	cyan
EXOSC6chr1670250340	chr16	70250340	EXOSC6	ACTTA	43.4783	72.7273	4	4	-29.249	25	25	45	49	cyan
EXTL3chr828753642	chr8	28753642	EXTL3	CATTG	33.3333	18.1818	7.69231	7.69231	15.1515	72	72	97	30	cyan
FAAP100chr1781540432	chr17	81540432	FAAP100	GATTT	36.6667	66.6667	0	0	-30	28	18	43	35	cyan
FAM104BchrX55146072	chrX	55146072	FAM104B	ACTTC	43.75	30.1887	0	1.78571	13.5613	115	27	106	28	cyan
FAM107Bchr1014520943	chr10	14520943	FAM107B	ACTTA	59.2949	66.3717	0.904977	0.904977	-7.07681	224	224	119	333	cyan
FAM110Achr20845422	chr20	845422	FAM110A	TTTAA	40	18.0328	5.71429	5.71429	21.9672	39	39	63	44	cyan
FAM168Bchr2131049504	chr2	131049504	FAM168B	TGTGA	52.6316	44.9153	0	0	7.71632	44	17	126	62	cyan
FAM168Bchr2131049506	chr2	131049506	FAM168B	TCTGT	35.4839	30.2326	7.69231	0	5.25131	49	13	136	47	cyan
FAM220Achr76329577	chr7	6329577	FAM220A	CATAA	16.129	37.3134	8.33333	0	-21.1844	20	12	86	38	cyan
FAM98Cchr1938405598	chr19	38405598	FAM98C	CCTCA	36.3636	10	4.16667	4.16667	26.3636	41	41	42	26	cyan
FBXW5chr9136940954	chr9	136940954	FBXW5	TCTCC	15.3846	31.5789	0	0	-16.1943	11	13	63	45	cyan
FBXW5chr9136942084	chr9	136942084	FBXW5	CTTCA	33.3333	17.6471	6.06061	6.06061	15.6863	58	58	35	25	cyan
FCGRTchr1949513897	chr19	49513897	FCGRT	CCTCC	30.303	11.3924	4.54545	3.44828	18.9106	44	36	122	137	cyan
FDPSchr1155318887	chr1	155318887	FDPS	CTTTC	33.3333	16.3424	6.66667	9.78261	16.9909	363	24	551	32	cyan
FDXACB1chr11111875707	chr11	111875707	FDXACB1	ACTTC	43.75	38.0952	9.09091	0	5.65476	13	13	38	22	cyan
FEM1Achr194794898	chr19	4794898	FEM1A	CATAG	30.4348	20.2899	6.25	6.25	10.1449	38	38	166	38	cyan
FLAD1chr1154988650	chr1	154988650	FLAD1	CGTAG	33.9623	35.2941	8.57143	8.16327	-1.33185	53	37	159	61	cyan
FNBP1chr9129888570	chr9	129888570	FNBP1	ACTTC	39.3939	47.7273	4.54545	0	-8.33333	33	22	85	42	cyan
FNBP4chr1147723193	chr11	47723193	FNBP4	CCTTG	36.5854	14.7059	4	4	21.8795	51	51	49	68	cyan
FPGSchr9127813665	chr9	127813665	FPGS	CTTAC	29.1667	35.6164	9.09091	0	-6.44977	34	16	123	32	cyan
FRAT2chr1097333527	chr10	97333527	FRAT2	GATTG	42.8571	52.381	0	0	-9.52381	15	15	42	42	cyan
GCHFRchr1540767599	chr15	40767599	GCHFR	TGTAG	14.3885	32.5581	0	0	-18.1697	30	77	45	140	cyan
GEMIN4chr17746887	chr17	746887	GEMIN4	ACTTC	40	55.9524	4.09357	4.09357	-15.9524	186	186	199	36	cyan
GIMAP2chr7150692760	chr7	150692760	GIMAP2	GATTA	18.398	42.6263	0.537634	0.549451	-24.2283	182	377	522	842	cyan
GIMAP6chr7150627705	chr7	150627705	GIMAP6	ACTTG	35.8974	10.3448	4.42478	4.42478	25.5526	113	113	29	40	cyan
GLUD1chr1087094570	chr10	87094570	GLUD1	CTTCA	35	27.7778	6.25	6.25	7.22222	59	59	200	66	cyan
GNA12chr72728859	chr7	2728859	GNA12	ACTTC	18.5185	47.2222	0.78125	0.78125	-28.7037	130	130	70	41	cyan
GNASchr2058891356	chr20	58891356	GNAS	TTTTG	45	54.1667	4.34783	4.34783	-9.16667	29	29	40	25	cyan
GNASchr2058891543	chr20	58891543	GNAS	CTTCC	41.9355	30.0752	7.69231	7.69231	11.8603	61	61	1298	573	cyan
GNASchr2058891728	chr20	58891728	GNAS	CATGG	25.0871	43.0127	6.25	0	-17.9256	46	25	1621	713	cyan
GNPDA2chr444722128	chr4	44722128	GNPDA2	GTTCA	34.2105	26.0504	0	2.63158	8.16011	38	18	126	42	cyan
GOLPH3chr532126529	chr5	32126529	GOLPH3	ACTTC	25	30.6452	0	0	-5.64516	51	36	128	80	cyan
GRAPchr1719021896	chr17	19021896	GRAP	CATGG	26	36.8421	0	0	-10.8421	36	44	24	63	cyan
GRINAchr8143992928	chr8	143992928	GRINA	CCTCT	30.4348	19.5122	9.09091	9.09091	10.9226	189	189	148	102	cyan
GRK6chr5177442519	chr5	177442519	GRK6	TTTCA	43.617	30.3571	4.54545	4.54545	13.2599	24	24	179	102	cyan
GRWD1chr1948451227	chr19	48451227	GRWD1	GTTCA	37.0787	22.5532	0	0	14.5255	97	14	470	89	cyan
GRWD1chr1948453149	chr19	48453149	GRWD1	GATTC	85.0746	86.4353	0	0	-1.3607	114	16	322	68	cyan
GTF2F1chr196380291	chr19	6380291	GTF2F1	CCTCA	37.5	31.8182	0	0	5.68182	28	16	107	68	cyan
GTF3C2chr227326828	chr2	27326828	GTF3C2	GTTCG	95.6522	98.3333	0	0	-2.68116	37	23	301	69	cyan
GTPBP1chr2238728017	chr22	38728017	GTPBP1	ATTCT	57.1429	50.8475	0	0	6.2954	21	21	62	28	cyan
GUCD1chr2224541687	chr22	24541687	GUCD1	GGTCT	76.3158	84.4262	0	0	-8.11044	126	126	295	45	cyan
HECTD1chr1431101239	chr14	31101239	HECTD1	GTTCA	39.1304	27.1028	4.7619	0	12.0276	14	22	221	94	cyan
HINFPchr11119134666	chr11	119134666	HINFP	ACTTC	44.4444	25.7143	0	0	18.7302	30	22	57	28	cyan
HIRIP3chr1629993045	chr16	29993045	HIRIP3	TTTAA	34.7826	16.4286	0	9.09091	18.354	58	13	157	24	cyan
HNRNPA1L2chr1352643231	chr13	52643231	HNRNPA1L2	GATTT	35.7143	37.7358	0	0	-2.02156	15	14	53	29	cyan
HPS4chr2226452838	chr22	26452838	HPS4	GTTCA	32.7273	35.7639	0	0	-3.03662	77	16	312	66	cyan
IDI1chr101044099	chr10	1044099	IDI1	GTTCA	75	95.8531	0	0.39604	-20.8531	520	59	849	72	cyan
ILF3chr1910691234	chr19	10691234	ILF3	ACTTC	59.4595	58.4615	2.12766	2.12766	0.997921	99	99	94	49	cyan
INSIG2chr2118096522	chr2	118096522	INSIG2	TTTTT	33.3333	26.6667	0	0	6.66667	27	13	98	31	cyan
INTS1chr71476655	chr7	1476655	INTS1	GTTCG	100	98.9796	0	0	1.02041	23	23	197	88	cyan
IPO4chr1424183043	chr14	24183043	IPO4	CCTCA	50	12.5	8	8	37.5	52	52	65	22	cyan
IPO7chr119428571	chr11	9428571	IPO7	CATGT	32	20.354	7.95455	7.95455	11.646	91	91	123	26	cyan
IPO9chr1201876389	chr1	201876389	IPO9	GATTA	37.037	49.1803	0	0	-12.1433	26	22	128	27	cyan
IRF2BP2chr1234607415	chr1	234607415	IRF2BP2	ACTCC	24.359	45.7143	5.08475	5.08475	-21.3553	64	64	186	265	cyan
ISG20L2chr1156727626	chr1	156727626	ISG20L2	GATTT	30.6122	27.8481	0	0	2.76414	61	27	83	50	cyan
ITGA5chr1254395927	chr12	54395927	ITGA5	ACTTC	15	44.4444	0	0	-29.4444	14	18	51	23	cyan
ITGA5chr1254404214	chr12	54404214	ITGA5	CCTCA	50	25	0	0	25	19	19	51	26	cyan
JADE2chr5134579202	chr5	134579202	JADE2	CTTCT	30.303	33.3333	9.09091	9.09091	-3.0303	16	16	30	40	cyan
JAK1chr164834378	chr1	64834378	JAK1	ACTTC	26.0274	39.7849	0.8	0	-13.7575	43	131	137	430	cyan
KLF2chr1916324905	chr19	16324905	KLF2	CTTTC	23.0769	42.8571	0	0	-19.7802	19	19	22	510	cyan
KMT5Bchr1168158050	chr11	68158050	KMT5B	GATTT	19.3548	35	0	0	-15.6452	47	47	40	31	cyan
KRASchr1225207873	chr12	25207873	KRAS	TTTCC	33.3333	14.0625	0	0	19.2708	16	16	107	25	cyan
KRI1chr1910554196	chr19	10554196	KRI1	GCTTG	25	45.4545	9.7561	9.7561	-20.4545	42	42	35	24	cyan
LEPROTL1chr830105894	chr8	30105894	LEPROTL1	ACTTC	33.2103	48.3333	1.16034	0.934579	-15.123	120	1075	152	673	cyan
LIMA1chr1250175912	chr12	50175912	LIMA1	TTTTC	20	42.8571	7.84314	7.84314	-22.8571	144	144	63	33	cyan
LMF2chr2250503188	chr22	50503188	LMF2	ACTCC	32.2581	42.8571	3.33333	8.33333	-10.5991	17	35	71	56	cyan
LRRC8Dchr189935365	chr1	89935365	LRRC8D	CATTC	30.5556	50	0	0	-19.4444	126	126	44	42	cyan
LY9chr1160827979	chr1	160827979	LY9	ACTCC	32.1429	12.5	0	0	19.6429	13	65	36	141	cyan
LYSMD2chr1551725012	chr15	51725012	LYSMD2	ACTTA	71.6981	81.5	2.04082	0	-9.80189	50	98	203	107	cyan
MAMDC2chr970217316	chr9	70217316	MAMDC2	CCTTT	14.8148	43.75	4.7619	0	-28.9352	18	22	21	32	cyan
MAP2K3chr1721314160	chr17	21314160	MAP2K3	CTTCA	36.3636	35	8.33333	8.33333	1.36364	53	53	50	28	cyan
MAP2K3chr1721314644	chr17	21314644	MAP2K3	CTTTG	33.3333	21.2121	3.8835	3.8835	12.1212	113	113	60	41	cyan
MAP3K11chr1165598392	chr11	65598392	MAP3K11	ACTCC	41.6667	44.2308	6.25	6.25	-2.5641	38	38	105	72	cyan
MAP3K11chr1165598520	chr11	65598520	MAP3K11	CCTTC	42.1053	29.0323	7.69231	7.69231	13.073	13	13	33	21	cyan
MAP3K3chr1763693691	chr17	63693691	MAP3K3	ACTTC	33.3333	47.0588	0	0	-13.7255	21	21	39	50	cyan
MAP7D3chrX136218317	chrX	136218317	MAP7D3	GTTAA	52.381	45.122	0	0	7.259	36	36	83	21	cyan
MAPK3chr1630117205	chr16	30117205	MAPK3	CCTCC	40.5797	86.6071	9.72222	9.72222	-46.0274	82	82	262	73	cyan
MAPKAPK2chr1206734115	chr1	206734115	MAPKAPK2	CCTCA	66.6667	30	0	0	36.6667	33	33	53	27	cyan
MCM2chr3127621806	chr3	127621806	MCM2	GATTC	15	45.4265	0.128535	0.128535	-30.4265	979	979	1051	24	cyan
MCM3APchr2146270549	chr21	46270549	MCM3AP	GTTCC	37.5	20.5882	0	0	16.9118	41	41	73	25	cyan
MED1chr1739406139	chr17	39406139	MED1	GATTC	13.7931	41.7266	0	0	-27.9335	11	11	172	32	cyan
MED16chr19881573	chr19	881573	MED16	GTTCT	17.6471	36.2162	0	0	-18.5692	58	22	204	79	cyan
MEX3Cchr1851175500	chr18	51175500	MEX3C	GTTCA	98.2609	58.7432	0	0	39.5177	34	34	370	116	cyan
MFHAS1chr88890465	chr8	8890465	MFHAS1	GATTA	12.6984	33.4884	3.0303	3.0303	-20.79	35	35	215	65	cyan
MGAT1chr5180792320	chr5	180792320	MGAT1	ACTTC	50	66.6667	0	0	-16.6667	16	20	87	79	cyan
MID1IP1chrX38805029	chrX	38805029	MID1IP1	CATGG	17.8571	40.7407	1.38889	1.38889	-22.8836	83	83	269	50	cyan
MINK1chr174897938	chr17	4897938	MINK1	CCTTG	35.2941	23.8095	9.09091	9.09091	11.4846	30	30	29	32	cyan
MKNK2chr192038712	chr19	2038712	MKNK2	CCTTC	31.4286	13.4615	0	0	17.967	15	15	68	45	cyan
MLYCDchr1683916136	chr16	83916136	MLYCD	CATAA	50	20	0	0	30	11	11	55	22	cyan
MOB3Achr192071285	chr19	2071285	MOB3A	ACTCC	32.3529	25	3.44828	0	7.35294	27	59	53	52	cyan
MOGSchr274461645	chr2	74461645	MOGS	CATTC	27.2727	50.9091	0	0	-23.6364	35	17	60	36	cyan
MORF4L2chrX103676823	chrX	103676823	MORF4L2	CTTCA	33.3333	45.4545	0	0	-12.1212	62	12	312	46	cyan
MRPL4chr1910258579	chr19	10258579	MRPL4	GTTCA	75	69.3548	0	3.22581	5.64516	31	14	62	28	cyan
MSL1chr1740126187	chr17	40126187	MSL1	CCTTG	40.7407	28.125	0	0	12.6157	12	12	85	71	cyan
MSL2chr3136195281	chr3	136195281	MSL2	GATTG	25	33.0357	0	0	-8.03571	33	33	120	28	cyan
MT-CO1chrM6293	chrM	6293	MT-CO1	CCTCC	38.5542	13.1902	5.92593	8.60927	25.364	469	435	2855	4412	cyan
MTA1chr14105470324	chr14	105470324	MTA1	CCTCA	31.4286	14.2857	8.33333	8.33333	17.1429	23	23	208	64	cyan
MTMR3chr2230007317	chr22	30007317	MTMR3	GTTCG	92.5926	88.3721	0	0	4.2205	34	34	43	27	cyan
MUL1chr120499958	chr1	20499958	MUL1	ACTCC	33.3333	26.3158	0	0	7.01754	61	61	56	21	cyan
MUL1chr120500634	chr1	20500634	MUL1	GATTT	44.4444	47.4576	0	0	-3.01318	39	14	65	28	cyan
MZT2Achr2131483985	chr2	131483985	MZT2A	CTTTC	30.303	12.0879	7.40741	4	18.2151	131	59	205	38	cyan
NCAPH2chr2250519195	chr22	50519195	NCAPH2	CCTCT	31.5789	19.4444	8	8	12.1345	75	75	100	25	cyan
NCOA5chr2046061367	chr20	46061367	NCOA5	ACTTC	33.3333	37.3134	3.63636	3.63636	-3.9801	57	57	85	36	cyan
NDRG1chr8133262056	chr8	133262056	NDRG1	CTTCC	35.7143	23.0769	0	0	12.6374	15	15	56	63	cyan
NDRG1chr8133262057	chr8	133262057	NDRG1	CCTTC	27.2727	33.3333	0	0	-6.06061	15	15	50	59	cyan
NELFAchr41983321	chr4	1983321	NELFA	CCTAG	36.3636	19.2308	8.82353	8.82353	17.1329	92	92	55	21	cyan
NELFBchr9137273146	chr9	137273146	NELFB	CCTTG	33.3333	22.7273	9.09091	9.09091	10.6061	75	75	108	49	cyan
NFKB2chr10102402515	chr10	102402515	NFKB2	CTTCC	42.8571	42.8571	0	0	0	14	14	22	36	cyan
NIP7chr1669342144	chr16	69342144	NIP7	GTTCA	100	99.4737	0	0	0.526316	127	48	381	60	cyan
NME6chr348294601	chr3	48294601	NME6	ACTTC	37.5	20	5	0	17.5	18	20	40	25	cyan
NMT1chr1745106544	chr17	45106544	NMT1	CCTTG	42.8571	21.7391	0	0	21.118	19	19	77	30	cyan
NMT1chr1745108160	chr17	45108160	NMT1	CCTCC	35.7143	37.931	6.25	6.25	-2.21675	28	28	50	25	cyan
NOD1chr730425180	chr7	30425180	NOD1	GATTA	31.4286	32.5581	0	0	-1.12957	64	64	43	35	cyan
NUCB1chr1948923063	chr19	48923063	NUCB1	CCTCT	20	60	7.89474	7.89474	-40	82	82	39	47	cyan
NUP210chr313371848	chr3	13371848	NUP210	GTTCC	19.0476	62.3188	0	0	-43.2712	28	31	266	44	cyan
OSTF1chr975117511	chr9	75117511	OSTF1	GTTAA	32.3077	14.7752	0	1.20482	17.5325	168	83	470	67	cyan
OXLD1chr1781665184	chr17	81665184	OXLD1	ACTCC	33.8983	38.3333	6.42202	2.35294	-4.43503	94	123	92	84	cyan
PARP10chr8143977516	chr8	143977516	PARP10	CCTCT	48.5714	26.9231	6.25	6.25	21.6484	23	23	38	47	cyan
PARP4chr1324426505	chr13	24426505	PARP4	GTTCA	96.1832	81.2698	0	0	14.9134	55	26	317	131	cyan
PARVGchr2244183345	chr22	44183345	PARVG	TCTTG	23.0769	32.2581	5	8.33333	-9.18114	41	33	105	91	cyan
PCBP2chr1253452239	chr12	53452239	PCBP2	CCTCC	32.6733	27.6786	0	0	4.9947	18	18	193	181	cyan
PCK2chr1424103548	chr14	24103548	PCK2	CCTTT	33.3333	14.2857	0	0	19.0476	34	16	93	31	cyan
PDE3Bchr1114643867	chr11	14643867	PDE3B	CCTTC	28.2051	38.7097	8.69565	8.69565	-10.5045	30	30	42	57	cyan
PDE3Bchr1114644571	chr11	14644571	PDE3B	ACTTC	82.7586	81.25	3.33333	3.33333	1.50862	37	37	22	37	cyan
PEX14chr110630335	chr1	10630335	PEX14	TCTTG	37.5	16.6667	0	0	20.8333	12	19	103	51	cyan
PHF13chr16623607	chr1	6623607	PHF13	GTTCG	71.4286	57.5472	0.884956	0.884956	13.8814	113	113	213	28	cyan
PI4KBchr1151315962	chr1	151315962	PI4KB	ACTTC	17.3913	30.303	1.75439	1.75439	-12.9117	57	57	38	27	cyan
PIK3CBchr3138699073	chr3	138699073	PIK3CB	TCTTC	40	15	0	0	25	22	22	75	33	cyan
PIP5K1Bchr968780672	chr9	68780672	PIP5K1B	GATTG	20.9877	31.1594	0	0	-10.1718	67	31	138	82	cyan
PITPNC1chr1767377583	chr17	67377583	PITPNC1	TCTTG	39.1304	27.2727	0	0	11.8577	24	24	57	78	cyan
PITPNC1chr1767378048	chr17	67378048	PITPNC1	GCTCC	46.4481	37.6812	4.16667	4.16667	8.76693	50	50	86	208	cyan
PLD3chr1940378040	chr19	40378040	PLD3	GCTGG	38.5113	49.2857	0	0	-10.7744	107	222	284	316	cyan
PLEKHM2chr115727280	chr1	15727280	PLEKHM2	CATGG	18.75	47.9167	0	0	-29.1667	11	11	80	32	cyan
PLEKHM2chr115727773	chr1	15727773	PLEKHM2	GATTC	32.8571	54.3307	0	0	-21.4736	39	39	141	76	cyan
PLEKHO2chr1564865804	chr15	64865804	PLEKHO2	GATTT	33.3333	14.2857	0	0	19.0476	51	51	42	21	cyan
PMM2chr168847970	chr16	8847970	PMM2	ACTTC	22.2222	32.1429	0	0	-9.92063	33	16	100	48	cyan
PNPLA8chr7108472423	chr7	108472423	PNPLA8	ACTTC	14.2857	47.8261	2.94118	0	-33.5404	24	34	56	35	cyan
POGKchr1166854177	chr1	166854177	POGK	GTTCA	98.4	98.2517	0	0	0.148252	47	31	572	125	cyan
POLDIP3chr2242585607	chr22	42585607	POLDIP3	CTTCT	35	11.6279	6.15385	6.15385	23.3721	72	72	57	23	cyan
POLR1Cchr643519879	chr6	43519879	POLR1C	GTTCA	92	79.6296	5.26316	0	12.3704	29	19	54	25	cyan
POLR1Dchr1327665998	chr13	27665998	POLR1D	CTTCG	40.9091	18.75	9.375	9.375	22.1591	104	104	64	27	cyan
POLR2Dchr2127847170	chr2	127847170	POLR2D	GATTT	25.9259	57.7143	0	0	-31.7884	177	35	180	54	cyan
PORchr775984811	chr7	75984811	POR	CCTAC	31.0345	17.8571	0	0	13.1773	15	12	104	72	cyan
PORchr775984818	chr7	75984818	POR	CCTAC	43.5897	41.8182	9.18728	9.18728	1.77156	288	288	57	40	cyan
PORchr775985753	chr7	75985753	POR	CCTTC	25	48	8.33333	8.33333	-23	167	167	46	25	cyan
PPM1Achr1460283300	chr14	60283300	PPM1A	GATTT	53.125	61.2903	0	0	-8.16532	24	19	114	40	cyan
PPP1R8chr127850297	chr1	27850297	PPP1R8	ACTTG	36.3636	33.3333	0	4.34783	3.0303	23	17	88	31	cyan
PRKCQchr106498439	chr10	6498439	PRKCQ	TCTTC	10	33.3333	0	0	-23.3333	12	19	59	21	cyan
PRNPchr204699373	chr20	4699373	PRNP	CCTCA	35.2941	20	5.71429	5.71429	15.2941	118	118	27	40	cyan
PROSER1chr1339013235	chr13	39013235	PROSER1	GTTCA	66.6667	48.9011	2.63158	2.63158	17.7656	42	42	184	28	cyan
PRPSAP1chr1776311411	chr17	76311411	PRPSAP1	GATTG	48.4375	32.2404	0	0.546448	16.1971	183	169	183	66	cyan
PRR13chr1253443441	chr12	53443441	PRR13	GTTCC	90.1186	91.7146	1.51057	0.222717	-1.59604	450	332	871	507	cyan
PRUNE1chr1151008503	chr1	151008503	PRUNE1	GTTCG	90.9091	90.5263	0	0	0.382775	16	15	95	44	cyan
PSIP1chr915510300	chr9	15510300	PSIP1	CCTCC	36.3636	15.625	6.25	6.25	20.7386	53	53	97	32	cyan
PTOV1chr1949854451	chr19	49854451	PTOV1	CCTCA	70	64.2857	0	0	5.71429	30	30	189	34	cyan
PTPN7chr1202147365	chr1	202147365	PTPN7	ACTTC	45.8333	64.8084	0	1.63934	-18.975	127	20	538	79	cyan
PUF60chr8143816498	chr8	143816498	PUF60	ACTTG	46.1538	15.3846	0	0	30.7692	114	23	60	24	cyan
PURBchr744883235	chr7	44883235	PURB	GATTT	12.2449	55.2632	0	0	-43.0183	17	17	38	49	cyan
QRICH1chr349057344	chr3	49057344	QRICH1	ACTTA	32	32.7586	5.71429	5.71429	-0.758621	45	45	139	63	cyan
RAB35chr12120095734	chr12	120095734	RAB35	TCTCC	30	33.3333	5.55556	5.55556	-3.33333	28	28	61	29	cyan
RABGAP1chr9123104177	chr9	123104177	RABGAP1	CCTCA	36.8421	17.6471	8.33333	8.33333	19.195	18	18	66	26	cyan
RAVER1chr1910317761	chr19	10317761	RAVER1	CTTCC	30.303	34.0909	9.09091	9.09091	-3.78788	34	34	102	65	cyan
RBM14-RBM4chr1166643658	chr11	66643658	RBM14-RBM4	GATTC	29.661	32.9016	0	0.806452	-3.24054	192	66	529	182	cyan
RBM4chr1166643658	chr11	66643658	RBM4	GATTC	29.661	32.9016	0	0.806452	-3.24054	192	66	529	182	cyan
RELAchr1165654307	chr11	65654307	RELA	GATTC	31.6327	53.9326	0	0	-22.2999	54	113	112	107	cyan
RETREG1chr516474820	chr5	16474820	RETREG1	ACTTA	47.0588	60	0.735294	0	-12.9412	22	150	31	50	cyan
REV1chr299439094	chr2	99439094	REV1	GATTG	10.7143	34.7222	1.17647	0	-24.0079	30	85	72	58	cyan
RHBDD2chr775888787	chr7	75888787	RHBDD2	TGTAG	23.9583	75.9531	0	0.595238	-51.9947	169	110	344	195	cyan
RHOFchr12121779253	chr12	121779253	RHOF	ACTCG	12.963	33.3333	0	0	-20.3704	34	55	53	87	cyan
RIOX1chr1473492397	chr14	73492397	RIOX1	GATTA	36.6197	44	4.34783	4.34783	-7.38028	24	24	181	75	cyan
RIPK1chr63114074	chr6	3114074	RIPK1	GATTT	48.8372	39.3939	0	0	9.44327	71	71	35	49	cyan
RITA1chr12113191601	chr12	113191601	RITA1	CTTTC	37.5	37.8378	3.125	3.125	-0.337838	131	131	83	25	cyan
RNF167chr174944900	chr17	4944900	RNF167	GTTCT	39.4089	47.8261	1.14286	0.4329	-8.41722	231	175	599	406	cyan
RNF8chr637374622	chr6	37374622	RNF8	CATTG	16.6667	38.4615	6.25	6.25	-21.7949	103	103	114	24	cyan
RPLP2chr11809972	chr11	809972	RPLP2	TTTCC	31.8182	11.6667	4.50512	4.33514	20.1515	2421	2966	68	22	cyan
RPP25chr1574955682	chr15	74955682	RPP25	GATTC	20.6897	31.25	0	0	-10.5603	16	12	51	30	cyan
RPTORchr1780965041	chr17	80965041	RPTOR	TCTCA	66.6667	78.5714	0	0	-11.9048	23	23	39	22	cyan
RPUSD3chr39841823	chr3	9841823	RPUSD3	GTTCA	33.3333	49.1667	0	0	-15.8333	54	11	121	27	cyan
RRP7Achr2242512135	chr22	42512135	RRP7A	ACTTC	13.0435	37.931	0	0	-24.8876	22	19	87	55	cyan
RSBN1Lchr777778835	chr7	77778835	RSBN1L	GATTC	23.4043	44.4444	0	0	-21.0402	16	11	96	48	cyan
RTN4chr255050060	chr2	55050060	RTN4	ACTTC	35.1351	40.4255	4	1.75439	-5.2904	57	26	278	67	cyan
SATB1chr318348947	chr3	18348947	SATB1	GATTG	23.6842	35.9494	0.201207	0.537634	-12.2652	186	497	396	456	cyan
SCAF1chr1949654781	chr19	49654781	SCAF1	GTTCG	32	48.5714	0	0	-16.5714	27	27	140	75	cyan
SCAF1chr1949658592	chr19	49658592	SCAF1	CCTTC	41.6667	30.5085	6.66667	6.66667	11.1582	22	22	85	36	cyan
SCAMP2chr1574873230	chr15	74873230	SCAMP2	CTTCG	50	14.2857	0	9.09091	35.7143	24	12	58	30	cyan
SCO2chr2250523862	chr22	50523862	SCO2	ACTTC	77.7778	66.6667	1.2987	1.2987	11.1111	338	338	122	21	cyan
SCP2chr153027999	chr1	53027999	SCP2	GTTCC	41.2162	42.2371	0	0	-1.02085	309	74	603	296	cyan
SDHAF2chr1161446134	chr11	61446134	SDHAF2	CGTTA	33.3333	36.3636	0	0	-3.0303	139	206	125	89	cyan
SDHAF2chr1161446209	chr11	61446209	SDHAF2	CATAA	18.9189	32.4324	4.60829	2.74725	-13.5135	183	218	187	188	cyan
SEC16Achr9136440652	chr9	136440652	SEC16A	GTTCA	31.2139	15.6923	0	2.04082	15.5216	50	36	330	174	cyan
SELENOHchr1157741586	chr11	57741586	SELENOH	GCTCT	30.137	23.7443	4.08163	0	6.39269	187	161	245	85	cyan
SELPLGchr12108622575	chr12	108622575	SELPLG	ACTTC	49.5098	60.7143	3.43137	5.47945	-11.2045	74	207	96	242	cyan
SELPLGchr12108622607	chr12	108622607	SELPLG	CATTC	36.1446	32.3944	1.27389	2.94118	3.75021	70	165	91	210	cyan
SENP7chr3101325581	chr3	101325581	SENP7	GTTAA	71.9298	86.2745	0	0	-14.3447	20	12	51	58	cyan
SEPHS2chr1630445313	chr16	30445313	SEPHS2	ACTTC	45.4545	81.9672	0	2.94118	-36.5127	68	29	109	31	cyan
SF3A2chr192247965	chr19	2247965	SF3A2	CCTCA	100	44.4444	0	0	55.5556	92	92	296	103	cyan
SF3A2chr192248256	chr19	2248256	SF3A2	CATCA	34.375	20.5128	8.57143	8.57143	13.8622	38	38	94	38	cyan
SGSM2chr172375625	chr17	2375625	SGSM2	GTTCG	100	98.7179	0	0	1.28205	18	18	78	69	cyan
SH3BP5Lchr1248812159	chr1	248812159	SH3BP5L	GATTG	43.4783	34.0659	0	0	9.41233	35	35	91	23	cyan
SIGMAR1chr934635538	chr9	34635538	SIGMAR1	CATAC	30.3571	23.9583	7.69231	1.03093	6.39881	102	30	323	59	cyan
SIGMAR1chr934635718	chr9	34635718	SIGMAR1	ACTTC	21.0526	38.2151	0	0.657895	-17.1625	152	49	470	98	cyan
SLC25A17chr2240770636	chr22	40770636	SLC25A17	GATTT	30	35.6164	0	0.8	-5.61644	125	17	221	21	cyan
SLC2A1chr142926727	chr1	42926727	SLC2A1	GTTCC	58.8235	31.8182	2.0202	0	27.0053	19	118	117	24	cyan
SLC2A1chr142926879	chr1	42926879	SLC2A1	ACTTA	70.8333	57.9545	0.519481	0.519481	12.8788	389	389	91	28	cyan
SLC2A4RGchr2063741447	chr20	63741447	SLC2A4RG	CCTTC	50	18.75	9.09091	9.09091	31.25	15	15	23	37	cyan
SLC30A5chr569118621	chr5	69118621	SLC30A5	CATGT	36.3636	11.6279	3.57143	3.57143	24.7357	43	43	83	25	cyan
SLC30A5chr569123370	chr5	69123370	SLC30A5	TCTAC	65.625	64.1026	1.85185	1.85185	1.52244	62	62	118	35	cyan
SLC33A1chr3155828191	chr3	155828191	SLC33A1	CATTC	41.6667	51.5152	0	0	-9.84848	19	11	33	25	cyan
SLC43A1chr1157491356	chr11	57491356	SLC43A1	GTTCT	58.3333	67.6471	0	0	-9.31373	81	81	37	28	cyan
SMARCC1chr347588251	chr3	47588251	SMARCC1	CCTCC	18.75	34.2857	6.66667	6.66667	-15.5357	42	42	121	24	cyan
SMG9chr1943747990	chr19	43747990	SMG9	CCTCC	33.3333	15.7895	0	0	17.5439	72	72	80	23	cyan
SNNchr1611678315	chr16	11678315	SNN	CCTCA	36.3636	26.3158	0	0	10.0478	13	13	33	33	cyan
SPARTchr1336335261	chr13	36335261	SPART	GATTC	33.3333	37.5	0	0	-4.16667	27	36	81	67	cyan
SPPL2Bchr192337531	chr19	2337531	SPPL2B	GCTGG	50	55	0	0	-5	13	12	46	32	cyan
SPPL3chr12120764051	chr12	120764051	SPPL3	GTTCA	59.0909	45.9184	0	0	13.1725	35	35	197	44	cyan
SRFchr643180616	chr6	43180616	SRF	CCTCC	25	45.8333	0	0	-20.8333	20	20	102	21	cyan
ST13chr2240824900	chr22	40824900	ST13	GTTCT	13.7778	51.8519	0	0.44843	-38.0741	231	178	384	229	cyan
ST3GAL5chr285848102	chr2	85848102	ST3GAL5	ACTTA	33.3333	57.1429	0	7.69231	-23.8095	14	12	35	26	cyan
STARD7chr296186743	chr2	96186743	STARD7	GATTG	22.7941	30.8673	0	0	-8.07323	121	23	788	136	cyan
STIM2chr427023318	chr4	27023318	STIM2	CTTAC	19.6429	32.1429	0	0	-12.5	31	31	31	65	cyan
STK10chr5172043807	chr5	172043807	STK10	ACTTC	51.4286	75	4.52261	4.52261	-23.5714	269	269	51	292	cyan
STK16chr2219248648	chr2	219248648	STK16	ACTTC	45.8333	75	0	0	-29.1667	19	12	50	31	cyan
STT3Bchr331533219	chr3	31533219	STT3B	CTTCA	20	43.8596	0	0	-23.8596	12	12	426	49	cyan
STX16-NPEPL1chr2058678847	chr20	58678847	STX16-NPEPL1	CCTTT	25	32.6531	8.69565	7.69231	-7.65306	13	26	63	61	cyan
STX16chr2058678847	chr20	58678847	STX16	CCTTT	25	32.6531	8.69565	7.69231	-7.65306	13	26	63	61	cyan
SUPT6Hchr1728690220	chr17	28690220	SUPT6H	CCTTC	31.5789	16.6667	7.14286	7.14286	14.9123	34	34	116	40	cyan
SYNGR2chr1778171992	chr17	78171992	SYNGR2	CTTTC	30.7692	14.5455	0	0	16.2238	56	42	61	33	cyan
TAF1Dchr1193734718	chr11	93734718	TAF1D	TATTA	16.129	37	1.03093	1.03093	-20.871	100	100	212	31	cyan
TAF9BchrX78129969	chrX	78129969	TAF9B	GTTCT	90	90.5172	0	0	-0.517241	54	34	124	32	cyan
TATDN2chr310279939	chr3	10279939	TATDN2	CCTCA	38.8889	28.5714	0	0	10.3175	15	15	59	66	cyan
TBC1D1chr438137482	chr4	38137482	TBC1D1	ACTCC	37.5	46.5909	7.69231	2.08333	-9.09091	51	17	192	42	cyan
TBC1D10Bchr1630357952	chr16	30357952	TBC1D10B	CTTAC	27.2727	35.5556	0	0	-8.28283	40	40	150	45	cyan
TBC1D10Bchr1630357953	chr16	30357953	TBC1D10B	GCTTA	35	26.1905	2.85714	2.85714	8.80952	36	36	131	41	cyan
TBC1D5chr318348947	chr3	18348947	TBC1D5	GATTG	23.6842	35.9494	0.201207	0.537634	-12.2652	186	497	396	456	cyan
TCF3chr191615818	chr19	1615818	TCF3	GCTAG	30.4348	17.1875	5.88235	5.88235	13.2473	22	22	152	29	cyan
TCF7chr5134142267	chr5	134142267	TCF7	CCTCA	66.6667	40.7407	0	0	25.9259	55	73	599	579	cyan
TCOF1chr5150400120	chr5	150400120	TCOF1	ACTTC	41.1765	25	7.40741	7.40741	16.1765	31	31	161	26	cyan
THAP12chr1176352341	chr11	76352341	THAP12	CATAG	38.6364	50.7692	2.7027	0	-12.1329	21	40	216	151	cyan
THUMPD3chr39371473	chr3	9371473	THUMPD3	GATTT	43.4783	48.0969	0	0	-4.61862	101	36	337	77	cyan
TIA1chr270215492	chr2	70215492	TIA1	GTTCA	17.8808	31.7829	1.5625	0	-13.9022	95	66	407	154	cyan
TMEM147chr1935546548	chr19	35546548	TMEM147	CTTTC	41.6667	14.4737	6.25	8.69565	27.193	67	26	115	21	cyan
TMEM160chr1947045932	chr19	47045932	TMEM160	CATTA	36.6197	21.813	1.81818	0.355872	14.8067	288	110	428	101	cyan
TMEM218chr11125097277	chr11	125097277	TMEM218	GATTT	36	25.2101	0	0	10.7899	65	49	121	75	cyan
TMEM250chr9136116579	chr9	136116579	TMEM250	ACTTC	77.7778	75.5102	0	0	2.26757	11	11	95	57	cyan
TMUB2chr1744189142	chr17	44189142	TMUB2	GCTTG	46.6667	16.6667	0	0	30	15	20	49	62	cyan
TMX2-CTNND1chr1157741586	chr11	57741586	TMX2-CTNND1	GCTCT	30.137	23.7443	4.08163	0	6.39269	187	161	245	85	cyan
TNIP1chr5151029968	chr5	151029968	TNIP1	CATAA	37.5	42.1053	2.73973	3.0303	-4.60526	34	76	95	83	cyan
TOE1chr145343478	chr1	45343478	TOE1	GATTG	40.9091	45.3039	0	1.02041	-4.39478	98	33	181	44	cyan
TP53I13chr1729572478	chr17	29572478	TP53I13	GTTCA	96.1538	96.7213	0	2.94118	-0.567465	34	17	307	80	cyan
TPRA1chr3127573630	chr3	127573630	TPRA1	GTTCG	88.4058	92.4731	0	0	-4.06732	42	20	96	69	cyan
TRAPPC10chr2144037840	chr21	44037840	TRAPPC10	GTTCA	87.8378	82.243	0	0	5.59485	12	12	107	74	cyan
TRAPPC9chr8140287709	chr8	140287709	TRAPPC9	GTTCG	84.6154	95	0	0	-10.3846	39	39	104	40	cyan
TRMOchr997910267	chr9	97910267	TRMO	GATTT	39.4737	17.9104	0	0	21.5632	25	32	67	38	cyan
TRMT10Cchr3101565347	chr3	101565347	TRMT10C	CATAG	24.1379	35.6436	8.33333	1.5873	-11.5056	67	14	167	54	cyan
TRMT12chr8124452061	chr8	124452061	TRMT12	GATTC	42.8571	60	0	0	-17.1429	41	41	53	31	cyan
TSC22D4chr7100467009	chr7	100467009	TSC22D4	CCTCG	58.3333	60	0	0	-1.66667	27	27	40	55	cyan
TSEN54chr1775524632	chr17	75524632	TSEN54	TTTAA	32.1429	15.7895	0	0	16.3534	11	21	47	43	cyan
TSPAN14chr1080522552	chr10	80522552	TSPAN14	CTTGG	21.8182	33.3333	0	0	-11.5152	81	81	23	71	cyan
TSPYL4chr6116252454	chr6	116252454	TSPYL4	CTTGG	30.6122	18.9655	0	0	11.6467	27	52	67	52	cyan
TSR3chr161349374	chr16	1349374	TSR3	CATAA	27.5862	34.4828	1.40845	1.40845	-6.89655	106	106	217	84	cyan
UBE2E3chr2181062973	chr2	181062973	UBE2E3	ACTTC	38.4615	34.7222	4.7619	0	3.73932	77	25	175	34	cyan
UBE2L3chr2221622799	chr22	21622799	UBE2L3	ACTTC	23.0769	31.5789	0	1.02041	-8.50202	106	68	256	120	cyan
UBP1chr333389978	chr3	33389978	UBP1	ACTTA	50	71.7949	0	0	-21.7949	24	24	93	64	cyan
UBQLN2chrX56565266	chrX	56565266	UBQLN2	CATTA	25.4545	36.7647	3.125	0	-11.3102	18	34	72	65	cyan
UBXN11chr126282420	chr1	26282420	UBXN11	ATTCA	37.5	10.5263	6.25	9.52381	26.9737	28	24	37	30	cyan
USF2chr1935279516	chr19	35279516	USF2	TCTAG	16.9492	54.9763	8.33333	0	-38.0272	13	20	283	170	cyan
USP20chr9129880637	chr9	129880637	USP20	CGTTA	32.2034	25	2.32558	0	7.20339	53	45	164	121	cyan
USP22chr1721002652	chr17	21002652	USP22	GATTA	32.7434	27.924	0	0	4.81939	149	149	687	113	cyan
USP47chr1111942915	chr11	11942915	USP47	ACTTG	38.8889	27.2727	3.22581	0	11.6162	22	31	33	23	cyan
UTP3chr470689939	chr4	70689939	UTP3	ACTTA	18.1818	31.7073	1.5625	1.5625	-13.5255	68	68	66	26	cyan
UTP3chr470689940	chr4	70689940	UTP3	CTTAC	30.7692	24.4186	1.40845	1.40845	6.35063	73	73	101	40	cyan
VAV1chr196837023	chr19	6837023	VAV1	CCTTG	46.6667	14.0351	0	0	32.6316	30	12	326	147	cyan
VCPIP1chr866634683	chr8	66634683	VCPIP1	CTTTA	28.5714	31.8182	8.33333	8.33333	-3.24675	36	36	22	21	cyan
VSIRchr1071750775	chr10	71750775	VSIR	ACTTC	56.1069	68.1818	5.11364	0	-12.0749	23	203	34	456	cyan
VSIRchr1071750979	chr10	71750979	VSIR	ACTTA	57.0312	53.3333	8.69565	0	3.69792	11	127	36	305	cyan
WDSUB1chr2159248454	chr2	159248454	WDSUB1	GTTAA	60.6061	40.8451	1.47059	0	19.761	76	70	71	33	cyan
XAB2chr197623247	chr19	7623247	XAB2	CCTTC	50	41.1765	0	0	8.82353	52	52	51	24	cyan
XAB2chr197627406	chr19	7627406	XAB2	CCTCA	33.3333	30	0	0	3.33333	51	51	73	28	cyan
XPO6chr1628098511	chr16	28098511	XPO6	ACTTC	47	48.2353	4	6.66667	-1.23529	15	25	100	107	cyan
XPO6chr1628106191	chr16	28106191	XPO6	CCTCC	26.6667	37.5	0	0	-10.8333	22	22	33	41	cyan
YDJCchr2221628855	chr22	21628855	YDJC	CTTCC	35.2941	20.339	0	0	14.9551	14	14	70	27	cyan
YRDCchr137803945	chr1	37803945	YRDC	CCTCA	62.5	27.6923	0	0	34.8077	20	20	170	21	cyan
YTHDF1chr2063202504	chr20	63202504	YTHDF1	GATTT	22.093	41.1168	0	0	-19.0237	21	18	197	87	cyan
ZBTB1chr1464522788	chr14	64522788	ZBTB1	CTTAC	35	48.1481	0	7.14286	-13.1481	32	30	53	52	cyan
ZC3H18chr1688631360	chr16	88631360	ZC3H18	GATTT	20	38.2979	3.7037	0	-18.2979	53	34	131	52	cyan
ZER1chr9128751193	chr9	128751193	ZER1	CCTCG	70	40	0	0	30	31	31	48	50	cyan
ZGPATchr2063708572	chr20	63708572	ZGPAT	CCTCT	50	41.1765	5.55556	5.55556	8.82353	51	51	40	26	cyan
ZMYND8chr2047210327	chr20	47210327	ZMYND8	GATAC	31.25	24.4444	0	0	6.80556	30	30	48	35	cyan
ZNF195chr113360397	chr11	3360397	ZNF195	ACTTA	57.1429	61.6438	4	0	-4.50098	71	50	77	28	cyan
ZNF22chr1045003654	chr10	45003654	ZNF22	GTTCT	53.1532	34.0841	0	0.252525	19.0691	396	130	666	111	cyan
ZNF227chr1944236111	chr19	44236111	ZNF227	GTTCA	60.6061	11.1111	0	7.14286	49.4949	14	12	54	33	cyan
ZNF254chr1924126426	chr19	24126426	ZNF254	CTTAA	17.8571	51.2195	0	0	-33.3624	20	21	43	28	cyan
ZNF263chr163290024	chr16	3290024	ZNF263	CTTCG	38.0952	34.4828	8.33333	8.33333	3.61248	14	14	37	26	cyan
ZNF266chr199412826	chr19	9412826	ZNF266	GTTCG	26.2911	35.3333	0	0	-9.04225	52	113	152	213	cyan
ZNF317chr199161020	chr19	9161020	ZNF317	GTTCA	70.1299	53.6481	0	0	16.4818	29	12	233	77	cyan
ZNF496chr1247300857	chr1	247300857	ZNF496	ACTCC	22.2222	42.8571	0	0	-20.6349	23	23	62	45	cyan
ZNF830chr1734962804	chr17	34962804	ZNF830	GATTG	37.931	47.8873	1.96078	0	-9.95629	65	51	72	29	cyan

### Sheet: UniqueJurkat
Annotation	chr	position	strand	kmer	ACP	T_JurkatDRS	C_JurkatDRS	T_JurkatIVT	C_JurkatIVT	T_NaiveDRS	C_NaiveDRS	T_NaiveIVT	C_NaiveIVT	N_reads_JurkatDRS	N_reads_JurkatIVT	N_reads_NaiveDRS	N_reads_NaiveIVT	mm.JurkatDRS	mm.JurkatIVT	mm.NaiveDRS	mm.NaiveIVT	p.value.JurkatDRS	p.value.NaiveDRS	color	BID.seq	CeU.seq	PRAISE	RBS.seq
MGRN1	chr16	4690520	+	CCTCC	MGRN1chr164690520	4	4	1	0	3	0	1	0	25	16	22	16	50	0	0	0	1.85627e-05	1	black	0	0	0	0
USP10	chr16	84745415	+	ACTTG	USP10chr1684745415	74	60	113	2	35	3	27	1	176	115	42	28	44.7761	1.73913	7.89474	3.57143	5.31231e-68	0.153412	black	0	0	0	0
TTLL1	chr22	43039687	-	TTTCC	TTLL1chr2243039687	8	6	21	2	12	1	21	2	31	44	23	44	42.8571	8.69565	7.69231	8.69565	1.67736e-07	1	black	0	0	0	0
DBNL	chr7	44059577	+	CCTCC	DBNLchr744059577	83	57	20	0	77	4	10	0	164	21	84	11	40.7143	0	4.93827	0	6.98433e-55	0.242254	black	0	0	0	0
NLRC5	chr16	57055058	+	CTTCA	NLRC5chr1657055058	30	19	25	1	55	6	12	0	50	26	62	12	38.7755	3.84615	9.83607	0	8.06474e-15	9.16601e-05	black	0	0	0	0
YLPM1	chr14	74799230	+	GATTA	YLPM1chr1474799230	46	29	28	0	26	2	28	0	76	30	28	30	38.6667	0	7.14286	0	9.71893e-54	0.00488339	black	0	0	0	0
FYB1	chr5	39137731	-	TTTTT	FYB1chr539137731	5	3	5	0	16	1	163	2	22	11	31	196	37.5	0	5.88235	1.21212	1.69459e-07	0.18724	black	0	0	0	0
RPS15	chr19	1438625	+	CCTTC	RPS15chr191438625	12	7	14	1	9	0	14	1	34	33	22	33	36.8421	6.66667	0	6.66667	1.88592e-07	1	black	0	0	0	0
BCL2	chr18	63318755	-	GATTA	BCL2chr1863318755	16	9	332	3	212	19	332	3	25	335	231	335	36	0.895522	8.22511	0.895522	2.6973e-17	4.04404e-11	black	0	0	0	0
IRS1	chr2	226795190	-	GATTT	IRS1chr2226795190	34	19	49	1	23	2	49	1	53	50	25	50	35.8491	2	8	2	2.18466e-41	0.00109907	black	0	0	0	0
FBXW4	chr10	101611239	-	ACTTC	FBXW4chr10101611239	9	5	31	0	24	1	31	0	21	34	37	34	35.7143	0	4	0	1.47806e-08	0.198484	black	0	0	0	0
SAE1	chr19	47197379	+	GGTTG	SAE1chr1947197379	11	6	23	1	16	0	23	1	76	76	48	76	35.2941	4.16667	0	4.16667	3.14173e-12	1	black	0	0	0	0
PRMT6	chr1	107057436	+	GATTG	PRMT6chr1107057436	41	22	31	0	21	2	13	0	65	31	23	13	34.9206	0	8.69565	0	4.94235e-44	0.00163673	black	0	0	0	0
GIT1	chr17	29574655	-	CATAG	GIT1chr1729574655	19	10	10	1	17	0	10	1	46	17	23	17	34.4828	9.09091	0	9.09091	1.15755e-13	1	black	0	0	0	0
WDR3	chr1	117959497	+	ACTCC	WDR3chr1117959497	37	19	49	0	8	0	16	0	294	53	40	17	33.9286	0	0	0	6.17965e-25	1	black	0	0	0	0
MECP2	chrX	154030446	-	CATTG	MECP2chrX154030446	28	14	19	0	24	2	16	0	43	21	32	16	33.3333	0	7.69231	0	1.28835e-18	0.0475711	black	0	0	0	0
PEX6	chr6	42968881	-	CTTAC	PEX6chr642968881	16	8	9	0	17	1	9	0	34	13	31	13	33.3333	0	5.55556	0	7.33392e-11	0.190534	black	0	0	0	0
RPS6KA3	chrX	20150083	-	CTTAA	RPS6KA3chrX20150083	12	6	10	1	37	4	10	1	21	14	43	14	33.3333	9.09091	9.7561	9.09091	1.25137e-10	1	black	0	0	0	0
RBCK1	chr20	430814	+	GTTGG	RBCK1chr20430814	13	6	66	1	20	0	66	1	31	76	25	76	31.5789	1.49254	0	1.49254	2.24921e-13	1	black	0	0	0	0
INTS9	chr8	28767958	-	ACTTT	INTS9chr828767958	46	21	31	0	19	1	12	0	73	33	22	14	31.3433	0	5	0	3.10675e-31	0.126784	black	0	0	0	0
HGH1	chr8	144140223	+	CCTTG	HGH1chr8144140223	11	5	6	0	9	0	6	0	103	30	33	30	31.25	0	0	0	1.73934e-06	1	black	0	0	0	0
OXSR1	chr3	38253616	+	GATTG	OXSR1chr338253616	94	42	76	0	36	2	76	0	136	76	38	76	30.8824	0	5.26316	0	5.83969e-80	0.00443224	black	0	0	0	0
TATDN2	chr3	10280018	+	TCTTG	TATDN2chr310280018	23	10	11	1	17	1	11	1	140	26	111	26	30.303	8.33333	5.55556	8.33333	1.48065e-13	0.181683	black	0	0	0	0
ADPGK	chr15	72751794	-	TATGA	ADPGKchr1572751794	152	66	66	3	135	4	49	4	225	70	140	53	30.2752	4.34783	2.8777	7.54717	1.15064e-36	1	black	0	0	0	0

### Sheet: UniqueNaive
Annotation	chr	position	strand	kmer	ACP	T_JurkatDRS	C_JurkatDRS	T_JurkatIVT	C_JurkatIVT	T_NaiveDRS	C_NaiveDRS	T_NaiveIVT	C_NaiveIVT	N_reads_JurkatDRS	N_reads_JurkatIVT	N_reads_NaiveDRS	N_reads_NaiveIVT	mm.JurkatDRS	mm.JurkatIVT	mm.NaiveDRS	mm.NaiveIVT	p.value.JurkatDRS	p.value.NaiveDRS	color	BID.seq	CeU.seq	PRAISE	RBS.seq
SPPL3	chr12	120764171	-	CCTTC	SPPL3chr12120764171	47	5	9	0	9	5	9	0	79	13	24	13	9.61538	0	35.7143	0	0.00837056	4.28147e-05	black	0	0	0	0
SRF	chr6	43179454	+	CCTCG	SRFchr643179454	29	3	5	0	5	3	5	0	146	19	30	19	9.375	0	37.5	0	0.0338291	0.0016904	black	0	0	0	0
LRRC61	chr7	150337081	+	CCTTG	LRRC61chr7150337081	39	4	32	3	4	2	32	3	174	138	35	138	9.30233	8.57143	33.3333	8.57143	0.00270501	1	black	0	0	0	0
AKNA	chr9	114346705	-	CTTCC	AKNAchr9114346705	10	1	12	0	16	8	12	0	24	19	38	19	9.09091	0	33.3333	0	0.181361	5.1909e-08	black	0	0	0	0
MEPCE	chr7	100431122	+	ACTTC	MEPCEchr7100431122	30	3	49	1	11	7	49	1	72	53	31	53	9.09091	2	38.8889	2	0.00102594	0.00430377	black	0	0	0	0
ZFAND3	chr6	38154011	+	TCTTC	ZFAND3chr638154011	20	2	22	2	12	6	22	2	29	30	25	30	9.09091	8.33333	33.3333	8.33333	0.0450185	5.6884e-07	black	0	0	0	0
WDR77	chr1	111441264	-	TCTCC	WDR77chr1111441264	221	21	54	5	16	9	15	1	300	83	34	19	8.67769	8.47458	36	6.25	0.487957	1.18261e-05	black	0	0	0	0
BOLA1	chr1	149900685	+	CCTGG	BOLA1chr1149900685	32	3	118	1	3	2	58	0	236	123	41	59	8.57143	0.840336	40	0	0.00317679	1	black	0	0	0	0
PSMD3	chr17	39986639	+	CCTCC	PSMD3chr1739986639	64	6	46	5	5	4	46	5	137	197	43	197	8.57143	9.80392	44.4444	9.80392	1	0.000102047	black	0	0	0	0
SLC25A25	chr9	128107514	+	CATTC	SLC25A25chr9128107514	65	6	33	3	13	6	33	3	74	40	21	40	8.4507	8.33333	31.5789	8.33333	3.57979e-06	2.00616e-09	black	0	0	0	0
IFT27	chr22	36758327	-	TTTCC	IFT27chr2236758327	55	5	26	2	5	3	7	0	161	62	21	18	8.33333	7.14286	37.5	0	0.428802	0.000763155	black	0	0	0	0
NAT9	chr17	74771567	-	CCTCC	NAT9chr1774771567	22	2	15	1	9	4	3	0	45	28	26	12	8.33333	6.25	30.7692	0	0.447561	0.000524187	black	0	0	0	0
NCSTN	chr1	160349088	+	CTTAC	NCSTNchr1160349088	11	1	10	0	5	7	10	0	38	29	30	29	8.33333	0	58.3333	0	0.115544	2.2241e-11	black	0	0	0	0
PDCD11	chr10	103443281	+	TCTCA	PDCD11chr10103443281	33	3	69	3	10	7	69	3	52	98	21	98	8.33333	4.16667	41.1765	4.16667	0.433866	1.88412e-08	black	0	0	0	0
GLYR1	chr16	4805243	-	CATAC	GLYR1chr164805243	34	3	20	2	11	6	20	2	107	64	47	64	8.10811	9.09091	35.2941	9.09091	1	2.00863e-10	black	0	0	0	0
CMTM6	chr3	32491789	-	CTTTC	CMTM6chr332491789	58	5	29	2	9	4	8	0	171	56	33	23	7.93651	6.45161	30.7692	0	0.384121	6.97456e-06	black	0	0	0	0
YWHAG	chr7	76327609	-	TTTCC	YWHAGchr776327609	273	19	38	3	11	6	38	3	847	119	21	119	6.50685	7.31707	35.2941	7.31707	9.17163e-06	2.19024e-06	black	0	0	0	0
BCL2L1	chr20	31665510	-	TTTCC	BCL2L1chr2031665510	172	10	103	6	12	6	103	6	412	262	41	262	5.49451	5.50459	33.3333	5.50459	0.0517746	3.21633e-06	black	0	0	0	0
CAMKK2	chr12	121237840	-	TTTCC	CAMKK2chr12121237840	52	3	19	1	8	4	19	1	107	41	25	41	5.45455	5	33.3333	5	1	0.000155624	black	0	0	0	0
YBEY	chr21	46291348	+	GGTGA	YBEYchr2146291348	132	7	54	0	89	42	88	0	140	54	135	88	5.03597	0	32.0611	0	1.39685e-06	4.42509e-62	black	0	0	0	0
CCDC88C	chr14	91272873	-	GCTCA	CCDC88Cchr1491272873	19	1	3	0	15	7	3	0	35	11	46	11	5	0	31.8182	0	0.123439	9.59496e-10	black	0	0	0	0
WASF2	chr1	27406310	-	TCTTT	WASF2chr127406310	22	1	5	0	7	4	5	0	79	17	55	36	4.34783	0	36.3636	0	0.134062	1.09372e-06	black	0	0	0	0
STX10	chr19	13144241	-	CTTCA	STX10chr1913144241	48	2	22	2	9	4	8	0	84	44	25	16	4	8.33333	30.7692	0	1	1.33289e-05	black	0	0	0	0
IMPDH1	chr7	128392672	-	CTTCT	IMPDH1chr7128392672	56	2	39	4	9	5	39	4	97	83	35	83	3.44828	9.30233	35.7143	9.30233	1	1.89902e-07	black	0	0	0	0
SNAP29	chr22	20889402	+	GTTAG	SNAP29chr2220889402	100	1	13	0	3	22	15	0	101	13	26	15	0.990099	0	88	0	0.248125	1.33793e-52	black	0	0	0	0
SZRD1	chr1	16396654	+	TTTCG	SZRD1chr116396654	271	1	120	0	79	50	120	0	274	121	130	121	0.367647	0	38.7597	0	1	6.38888e-79	black	0	0	0	0
CCSER2	chr10	84513955	+	ACTCC	CCSER2chr1084513955	1	0	39	0	9	5	39	0	41	42	41	42	0	0	35.7143	0	1	4.73677e-07	black	0	0	0	0
MAP3K3	chr17	63694974	+	CATAT	MAP3K3chr1763694974	16	0	12	0	6	4	12	0	34	37	40	37	0	0	40	0	1	1.37962e-06	black	0	0	0	0
PRKAR1B	chr7	680675	-	ACTCC	PRKAR1Bchr7680675	25	0	35	3	11	5	35	3	30	46	23	46	0	7.89474	31.25	7.89474	1	1.0128e-06	black	0	0	0	0
RBM39	chr20	35739047	-	CCTCA	RBM39chr2035739047	24	0	91	1	11	5	91	1	27	111	24	111	0	1.08696	31.25	1.08696	1	0.000215973	black	0	0	0	0
TMEM218	chr11	125097138	-	ACTCA	TMEM218chr11125097138	36	0	13	1	8	4	9	0	44	19	25	11	0	7.14286	33.3333	0	1	2.56338e-06	black	0	0	0	0
