## Supplementary Table 3 for "Direct RNA sequencing of primary human T cells reveals the impact of immortalization on mRNA pseudouridine modifications"

### Sheet: Jurkat_ML
Gene	Cell Line	Read Count	U-to-C error	Model Psi Predicted Occupancy	Model Psi Predicted Occupancy standard dev.	Recorrected Model Psi Predicted Occupancy	Recorrected Model Psi Predicted Occupancy standard dev.
PRPSAP1	jurkat	356	45.2247	0.6319	0.0149	0.6507	0.0175
DKC1	jurkat	348	61.2069	0.7067	0.0019	0.7107	0.002
IDI1	jurkat	751	91.3449	0.9702	0.0014	0.9903	0.0015
PARP4	jurkat	292	67.4658	0.7408	0.0034	0.7461	0.0035
SLC2A1	jurkat	296	20.6081	0.837	0.0037	0.8559	0.0039
TPRA1	jurkat	131	77.8626	0.9038	0.0043	0.9247	0.0045

### Sheet: Naïve_ML
Gene	Cell Line	Read Count	U-to-C error	Model Psi Predicted Occupancy	Model Psi Predicted Occupancy standard dev.	Recorrected Model Psi Predicted Occupancy	Recorrected Model Psi Predicted Occupancy standard dev.
PRPSAP1	naive	148	52.7027	0.7555	0.0182	0.7962	0.0214
DKC1	naive	36	69.4444	0.76	0.0133	0.7655	0.0137
IDI1	naive	63	68.254	0.7616	0.0039	0.775	0.004
PARP4	naive	107	88.785	0.9533	0	0.9637	0
SLC2A1	naive	89	32.5843	0.918	0.0111	0.9409	0.0116
TPRA1	naive	87	78.1609	0.9002	0.0058	0.9209	0.0061
