## Supplementary table 6 for "Direct RNA sequencing of primary human T cells reveals the impact of immortalization on mRNA pseudouridine modifications"

### Sheet: Sheet2
Hypermodified type II sites
Transcripts with 3 psi sites are highlighted in yellow
Transcripts with 4 psi sites are highlighted in orange
TRUB1 motifs are highlighted in green in the kmer column
PUS7 motifs are highlighted in blue in the kmer column

### Sheet:  Naive
Annotation	chr	position	strand	target.nucleotide	T_N0	C_N0	N_reads_N0	T_N1	C_N1	N_reads_N1	T_N2	C_N2	N_reads_N2	T_N3	C_N3	N_reads_N3	T_N4	C_N4	N_reads_N4	T_NaiveIVT	C_NaiveIVT	N_reads_NaiveIVT	kmer	mm.NaiveIVT	mm.N0	mm.N1	mm.N2	mm.N3	mm.N4	p.value.N0	p.value.N1	p.value.N2	p.value.N3	p.value.N4	expected.mm	ACP	region
AKNA	chr9	114336418	-	TRUE	4	3	18	9	2	29	7	0	25	4	1	15	4	2	16	13	1	17	CCTTC	7.14286	42.8571	18.1818	0	20	33.3333	1	0.182973	1	1	1	7.14286	AKNAchr9114336418	3UTR
AKNA	chr9	114337052	-	TRUE	13	0	31	8	0	16	13	0	20	13	1	22	6	4	22	9	0	11	ACTTC	0	0	0	0	7.14286	40	1	1	1	0.116421	1.20827e-06	0.88021	AKNAchr9114337052	3UTR
AL121845.3	chr20	63735486	+	TRUE	11	0	12	0	0	0	6	2	11	8	3	13	6	3	11	12	1	13	CTTCC	7.69231	0	0	25	27.2727	33.3333	1	1	0.12148	0.0470232	0.0268696	7.69231	AL121845.3chr2063735486	CDS
AL121845.3	chr20	63737963	+	TRUE	1	0	11	0	0	9	3	0	14	1	0	9	2	1	11	1	0	13	CCTCG	0	0	0	0	0	33.3333	1	1	1	1	1	3.24309	AL121845.3chr2063737963	CDS
ANKRD10	chr13	110892903	-	TRUE	9	3	12	0	0	0	12	0	12	9	4	14	8	4	12	120	0	120	GATTG	0	25	0	0	30.7692	33.3333	3.75454e-06	1	1	3.15628e-08	2.18965e-08	0.258966	ANKRD10chr13110892903	3UTR
ANKRD10	chr13	110893156	-	TRUE	11	11	22	14	2	17	6	7	15	7	6	15	10	5	15	80	1	93	TTTCT	1.23457	50	12.5	53.8462	46.1538	33.3333	6.32077e-16	0.0163044	7.02801e-11	5.64011e-09	7.76746e-07	1.23457	ANKRD10chr13110893156	CDS
AP003108.2	chr11	61446134	+	TRUE	6	3	14	7	1	13	13	4	23	6	8	20	10	5	19	201	0	206	CGTTA	0	33.3333	12.5	23.5294	57.1429	33.3333	1.98768e-05	0.0488702	3.38891e-06	6.70643e-15	2.70435e-08	0.624352	AP003108.2chr1161446134	3UTR
AP003108.2	chr11	61446209	+	TRUE	35	8	45	28	2	30	35	5	40	21	5	26	31	15	47	207	10	218	CATAA	4.60829	18.6047	6.66667	12.5	19.2308	32.6087	0.000692333	0.405221	0.0357718	0.00606769	1.1729e-09	4.60829	AP003108.2chr1161446209	3UTR
ARHGAP25	chr2	68822640	+	TRUE	1	0	29	2	0	20	4	0	27	4	0	33	1	2	25	22	0	25	CTTCC	0	0	0	0	0	66.6667	1	1	1	1	1	2.36959	ARHGAP25chr268822640	CDS
ARHGAP25	chr2	68826420	+	TRUE	10	24	35	10	19	30	9	22	32	14	25	39	14	21	35	112	1	115	GATTG	0.884956	70.5882	65.5172	70.9677	64.1026	60	6.40858e-42	1.80521e-32	1.26923e-38	6.304e-42	1.5822e-34	0.884956	ARHGAP25chr268826420	3UTR
ARHGAP25	chr2	68826570	+	TRUE	11	1	37	7	0	17	9	0	23	2	2	24	2	1	18	11	1	34	CCTTG	8.33333	8.33333	0	0	50	33.3333	1	1	1	1	1	8.33333	ARHGAP25chr268826570	3UTR
C19orf66	chr19	10092160	+	TRUE	3	2	16	1	0	12	4	0	10	2	1	12	1	1	16	5	0	11	CATTA	0	40	0	0	33.3333	50	1	1	1	1	1	1.0642	C19orf66chr1910092160	CDS
C19orf66	chr19	10092852	+	TRUE	0	1	11	2	1	14	1	0	14	3	0	19	0	1	15	1	0	39	GCTTT	0	100	33.3333	0	0	100	1	1	1	1	1	0.704369	C19orf66chr1910092852	3UTR
C19orf70	chr19	5678431	-	TRUE	2	8	20	2	7	17	10	8	29	5	12	26	8	6	21	226	0	228	ACTTC	0	80	77.7778	44.4444	70.5882	42.8571	1.59617e-15	1.45107e-13	1.45763e-12	1.2849e-21	1.31454e-09	0.88021	C19orf70chr195678431	3UTR
C19orf70	chr19	5679357	-	TRUE	5	2	8	14	0	16	9	1	14	11	4	18	6	3	12	68	2	78	ACTCC	2.85714	28.5714	0	10	26.6667	33.3333	1	1	0.251643	0.000706239	0.00172123	2.85714	C19orf70chr195679357	CDS
CNPY3	chr6	42938761	+	TRUE	3	5	21	6	2	23	7	1	20	5	3	23	4	3	21	19	2	57	CCTCT	9.52381	62.5	25	12.5	37.5	42.8571	0.000342596	0.172841	0.550971	0.0335302	1	9.52381	CNPY3chr642938761	CDS
CNPY3	chr6	42939064	+	TRUE	13	0	27	10	0	26	18	2	38	9	0	20	8	4	30	68	2	74	ACTCA	2.85714	0	0	10	0	33.3333	1	1	0.110528	1	0.000274333	2.85714	CNPY3chr642939064	3UTR
CSK	chr15	74798263	+	TRUE	5	2	22	6	6	22	10	5	23	14	2	27	12	3	20	8	0	11	TTTAC	0	28.5714	50	33.3333	12.5	20	1	1.1806e-11	7.78101e-09	0.00270366	4.98508e-05	0.48553	CSKchr1574798263	5UTR
CSK	chr15	74802037	+	TRUE	20	6	36	15	7	37	14	1	33	15	2	29	9	1	20	17	1	22	CCTTC	5.55556	23.0769	31.8182	6.66667	11.7647	10	0.00257799	0.000132514	0.575726	0.243116	0.43537	5.55556	CSKchr1574802037	CDS
CSK	chr15	74802058	+	TRUE	20	2	23	15	7	24	20	2	24	15	0	19	16	3	20	10	0	15	CTTTG	0	9.09091	31.8182	9.09091	0	15.7895	0.0116512	1.99325e-10	0.0116512	1	0.000368267	0.746295	CSKchr1574802058	CDS
CSK	chr15	74802461	+	TRUE	13	1	27	6	5	26	10	1	25	9	2	23	5	3	16	6	0	12	CCTAC	0	7.14286	45.4545	9.09091	18.1818	37.5	0.318288	5.78089e-06	0.259955	0.0340922	0.000994996	2.69966	CSKchr1574802461	CDS
CTDSP2	chr12	57823560	-	TRUE	3	2	9	7	0	21	5	3	22	3	3	12	3	3	17	13	0	13	CTTTC	0	40	0	37.5	50	50	1	1	5.45952e-05	1	1	1.00413	CTDSP2chr1257823560	3UTR
CTDSP2	chr12	57823561	-	TRUE	5	11	16	10	11	23	2	11	14	5	17	23	4	22	28	29	1	30	ACTTT	3.33333	68.75	52.381	84.6154	77.2727	84.6154	2.11151e-13	1.46035e-11	4.13818e-15	1.73784e-21	4.18493e-29	3.33333	CTDSP2chr1257823561	3UTR
GNPDA1	chr5	142001351	-	TRUE	5	2	11	9	3	18	12	0	29	8	0	16	3	2	11	15	1	34	TCTCC	6.25	28.5714	25	0	0	40	1	0.0350747	1	1	1	6.25	GNPDA1chr5142001351	3UTR
GNPDA1	chr5	142001626	-	TRUE	2	1	12	5	2	18	5	6	26	5	0	17	3	2	20	12	1	37	TCTTG	7.69231	33.3333	28.5714	54.5455	0	40	1	1	6.81281e-05	1	1	7.69231	GNPDA1chr5142001626	3UTR
GTF2F1	chr19	6380226	-	TRUE	12	3	21	11	1	15	11	1	15	11	2	18	10	5	17	16	1	28	CCTTC	5.88235	20	8.33333	8.33333	15.3846	33.3333	0.0544153	0.516883	0.516883	0.175858	0.00128396	5.88235	GTF2F1chr196380226	3UTR
GTF2F1	chr19	6380291	-	TRUE	2	1	15	0	1	10	0	0	10	2	0	19	1	1	14	2	0	16	CCTCA	0	33.3333	100	0	0	50	1	1	1	1	1	2.2546	GTF2F1chr196380291	CDS
JUN	chr1	58780896	-	TRUE	13	1	30	18	4	45	16	3	42	18	1	44	8	5	29	5	0	11	CTTCC	0	7.14286	18.1818	15.7895	5.26316	38.4615	0.285188	0.00163814	0.00970284	0.365959	8.19961e-06	2.36959	JUNchr158780896	3UTR
JUN	chr1	58783094	-	TRUE	17	11	85	20	9	94	23	7	91	23	8	96	25	13	93	26	1	70	CCTCA	3.7037	39.2857	31.0345	23.3333	25.8065	34.2105	2.14994e-09	6.68243e-07	9.16545e-05	1.29827e-05	5.58171e-10	3.7037	JUNchr158783094	5UTR
JUN	chr1	58783188	-	TRUE	30	72	124	19	71	114	30	72	124	37	63	124	31	64	117	203	2	209	ACTTT	0.97561	70.5882	78.8889	70.5882	63	67.3684	7.48476e-120	2.07021e-124	7.48476e-120	5.05088e-100	1.51142e-104	0.97561	JUNchr158783188	5UTR
MGAT1	chr5	180791619	-	TRUE	4	0	13	3	0	16	1	3	12	1	2	10	0	1	11	6	0	11	CTTCC	0	0	0	75	66.6667	100	1	1	1	1	1	2.36959	MGAT1chr5180791619	3UTR
MGAT1	chr5	180792320	-	TRUE	6	4	19	7	4	18	3	6	13	3	6	11	6	5	18	20	0	20	ACTTC	0	40	36.3636	66.6667	66.6667	45.4545	1.20827e-06	1.88536e-06	3.81883e-11	3.81883e-11	2.3356e-08	0.88021	MGAT1chr5180792320	CDS
MGAT1	chr5	180792509	-	TRUE	0	1	8	0	1	9	2	0	9	0	0	0	0	4	14	0	0	11	CCTAC	0	100	100	0	0	100	1	1	1	1	1	2.69966	MGAT1chr5180792509	CDS
PARP4	chr13	24426505	-	TRUE	0	21	21	1	29	30	0	31	31	3	18	21	1	27	28	25	0	26	GTTCA	0	100	96.6667	100	85.7143	96.4286	1.41891e-46	1.44675e-62	2.08715e-68	6.56762e-37	3.13991e-58	0.655782	PARP4chr1324426505	CDS
PARP4	chr13	24434961	-	TRUE	2	0	19	3	0	32	2	0	26	2	0	23	2	1	23	2	0	16	CTTCA	0	0	0	0	0	33.3333	1	1	1	1	1	1.19635	PARP4chr1324434961	CDS
PGGHG	chr11	295293	+	TRUE	0	0	0	0	0	0	4	2	11	0	0	0	2	2	11	8	0	30	TCTTG	0	0	0	33.3333	0	50	1	1	1	1	1	1.12043	PGGHGchr11295293	3UTR
PGGHG	chr11	295502	+	TRUE	9	9	19	7	11	18	11	9	20	13	6	19	11	11	22	93	0	94	GTTCA	0	50	61.1111	45	31.5789	50	1.034e-15	2.94296e-20	3.52999e-15	2.00557e-09	6.36817e-19	0.655782	PGGHGchr11295502	3UTR
PITPNC1	chr17	67377583	+	TRUE	3	1	17	5	3	12	0	1	10	4	1	16	2	3	23	6	0	15	TCTTG	0	25	37.5	100	20	60	1	7.55159e-05	1	1	1	1.12043	PITPNC1chr1767377583	5UTR
PITPNC1	chr17	67378048	+	TRUE	20	21	48	20	17	41	23	14	41	13	15	34	22	18	44	20	2	23	GCTCC	9.09091	51.2195	45.9459	37.8378	53.5714	45	5.9411e-12	5.25429e-09	2.1145e-06	2.82317e-09	2.82883e-09	9.09091	PITPNC1chr1767378048	5UTR
PLCG1	chr20	41159703	+	TRUE	1	2	22	1	1	30	2	0	44	0	0	35	0	1	27	11	1	50	CATTG	8.33333	66.6667	50	0	0	100	1	1	1	1	1	8.33333	PLCG1chr2041159703	CDS
PLCG1	chr20	41163185	+	TRUE	8	1	9	3	2	10	13	0	23	9	3	15	4	3	13	10	0	13	CTTAC	0	11.1111	40	0	25	42.8571	0.0996181	1	1	0.000316836	1	1.15919	PLCG1chr2041163185	NA
RELA	chr11	65654307	-	TRUE	13	6	21	16	6	24	14	8	23	16	4	22	8	7	17	111	0	113	GATTC	0	31.5789	27.2727	36.3636	20	46.6667	4.34789e-12	1.18849e-11	2.79911e-16	1.41156e-07	2.43733e-15	0.234075	RELAchr1165654307	3UTR
RELA	chr11	65658741	-	TRUE	16	5	24	13	1	21	21	6	31	15	4	22	10	7	19	12	1	15	CCTAC	7.69231	23.8095	7.14286	22.2222	21.0526	41.1765	0.0193157	1	0.0149916	0.0533966	0.000154997	7.69231	RELAchr1165658741	CDS
RHOT2	chr16	672807	+	TRUE	7	1	21	1	0	9	9	0	29	8	0	23	3	2	18	20	1	56	CATTG	4.7619	12.5	0	0	0	40	0.323161	1	1	1	1	4.7619	RHOT2chr16672807	CDS
RHOT2	chr16	674032	+	TRUE	10	1	16	0	0	0	0	0	0	8	2	15	5	4	12	38	1	52	CGTTG	2.5641	9.09091	0	0	20	44.4444	0.248535	1	1	0.0258013	4.91118e-05	2.5641	RHOT2chr16674032	CDS
RNF10	chr12	120534598	+	TRUE	2	0	9	3	0	8	1	0	11	4	0	14	2	1	11	6	0	16	CCTCG	0	0	0	0	0	33.3333	1	1	1	1	1	3.24309	RNF10chr12120534598	5UTR
RNF10	chr12	120575945	+	TRUE	12	5	21	14	7	24	20	3	31	8	1	14	8	4	17	12	0	16	CCTCT	0	29.4118	33.3333	13.0435	11.1111	33.3333	2.45877e-05	2.09347e-07	0.0132787	0.180104	9.75438e-05	2.18226	RNF10chr12120575945	CDS
SDHAF2	chr11	61446134	+	TRUE	6	3	14	7	1	13	13	4	23	6	8	20	10	5	19	201	0	206	CGTTA	0	33.3333	12.5	23.5294	57.1429	33.3333	1.98768e-05	0.0488702	3.38891e-06	6.70643e-15	2.70435e-08	0.624352	SDHAF2chr1161446134	3UTR
SDHAF2	chr11	61446209	+	TRUE	35	8	45	28	2	30	35	5	40	21	5	26	31	15	47	207	10	218	CATAA	4.60829	18.6047	6.66667	12.5	19.2308	32.6087	0.000692333	0.405221	0.0357718	0.00606769	1.1729e-09	4.60829	SDHAF2chr1161446209	3UTR
SDR39U1	chr14	24440208	-	TRUE	15	2	17	23	0	23	17	3	20	6	2	9	7	6	13	73	1	77	TCTTT	1.35135	11.7647	0	15	25	46.1538	0.0217068	1	0.0023682	0.00484373	9.6324e-09	1.35135	SDR39U1chr1424440208	CDS
SDR39U1	chr14	24440440	-	TRUE	3	0	12	3	0	13	1	0	14	3	0	12	1	1	11	25	2	91	TTTCG	7.40741	0	0	0	0	50	1	1	1	1	1	7.40741	SDR39U1chr1424440440	CDS
STK10	chr5	172043807	-	TRUE	10	13	49	8	13	59	8	5	54	14	13	68	11	10	62	47	2	65	ACTTC	4.08163	56.5217	61.9048	38.4615	48.1481	47.619	6.78653e-13	1.30389e-13	0.00011065	1.01984e-11	2.98833e-09	4.08163	STK10chr5172043807	3UTR
STK10	chr5	172044794	-	TRUE	21	1	32	16	5	26	25	6	36	21	1	23	22	10	33	32	0	37	TTTCC	0	4.54545	23.8095	19.3548	4.54545	31.25	0.420857	0.000129869	9.44097e-05	0.420857	3.09187e-09	2.45219	STK10chr5172044794	3UTR
TP53I13	chr17	29572478	+	TRUE	1	13	14	0	14	15	1	17	19	0	12	12	1	19	20	17	0	17	GTTCA	0	92.8571	100	94.4444	100	95	5.77235e-28	2.72043e-31	1.37243e-36	6.32583e-27	6.5577e-41	0.655782	TP53I13chr1729572478	CDS
TP53I13	chr17	29573063	+	TRUE	3	0	8	0	0	0	8	0	11	7	0	11	3	2	14	16	0	23	CCTTG	0	0	0	0	0	40	1	1	1	1	1	1.8413	TP53I13chr1729573063	CDS
VSIR	chr10	71750775	-	TRUE	23	31	104	15	25	69	30	30	104	26	36	97	21	25	82	167	9	203	ACTTC	5.11364	57.4074	62.5	50	58.0645	54.3478	3.15661e-26	9.87359e-23	4.7211e-23	1.81986e-30	1.25997e-20	5.11364	VSIRchr1071750775	3UTR
VSIR	chr10	71750979	-	TRUE	17	14	68	13	12	50	5	19	70	6	15	56	14	13	61	84	8	127	ACTTA	8.69565	45.1613	48	79.1667	71.4286	48.1481	8.93342e-08	3.28739e-07	1.94103e-16	4.00554e-12	1.00682e-07	8.69565	VSIRchr1071750979	3UTR
VSIR	chr10	71755350	-	TRUE	0	0	16	0	1	15	0	0	16	0	0	9	2	1	12	2	0	26	ATTCC	0	0	100	0	0	33.3333	1	1	1	1	1	0.84522	VSIRchr1071755350	NA
ZNF317	chr19	9161020	+	TRUE	5	11	16	6	8	14	3	14	17	6	11	17	3	10	13	12	0	12	GTTCA	0	68.75	57.1429	82.3529	64.7059	76.9231	4.08835e-21	9.9175e-15	1.81613e-28	1.1514e-20	4.13213e-20	0.655782	ZNF317chr199161020	CDS
ZNF317	chr19	9162868	+	TRUE	17	4	21	10	2	12	21	3	24	20	2	22	12	7	19	25	0	25	GATTG	0	19.0476	16.6667	12.5	9.09091	36.8421	2.59858e-07	0.000435044	3.37468e-05	0.00149665	3.83009e-14	0.258966	ZNF317chr199162868	3UTR

### Sheet: Jurkat
Annotation	chr	position	strand	target.nucleotide	T_J0	C_J0	N_reads_J0	T_J1	C_J1	N_reads_J1	T_J2	C_J2	N_reads_J2	T_J3	C_J3	N_reads_J3	T_J4	C_J4	N_reads_J4	T_JurkatIVT	C_JurkatIVT	N_reads_JurkatIVT	kmer	mm.JurkatIVT	mm.J0	mm.J1	mm.J2	mm.J3	mm.J4	expected.mm	p.value.J0	p.value.J1	p.value.J2	p.value.J3	p.value.J4	ACP	region
ABCB8	chr7	151033634	+	TRUE	2	1	15	0	0	18	1	1	17	1	0	17	2	2	23	2	0	19	CCTCC	0	33.3333	0	50	0	50	2.28734	1	1	1	1	1	ABCB8chr7151033634	CDS
ABCB8	chr7	151045534	+	TRUE	14	3	19	0	0	0	5	0	11	7	0	10	7	5	16	19	0	22	CCTCC	0	17.6471	0	0	0	41.6667	2.28734	0.00639891	1	1	1	4.33482e-06	ABCB8chr7151045534	3UTR
ABI2	chr2	203394791	+	TRUE	5	0	16	6	1	13	3	0	13	4	0	14	2	2	14	25	2	59	CCTCG	7.40741	0	14.2857	0	0	50	7.40741	1	1	1	1	1	ABI2chr2203394791	CDS
ABI2	chr2	203416972	+	TRUE	3	0	19	3	0	11	2	0	12	1	0	18	1	1	18	12	1	78	CCTCC	7.69231	0	0	0	0	50	7.69231	1	1	1	1	1	ABI2chr2203416972	CDS
ABT1	chr6	26598640	+	TRUE	2	4	28	3	0	32	1	0	23	4	0	24	2	1	21	33	3	115	ACTCC	8.33333	66.6667	0	0	0	33.3333	8.33333	1	1	1	1	1	ABT1chr626598640	CDS
ABT1	chr6	26598643	+	TRUE	2	0	23	0	0	15	2	0	17	2	0	14	2	1	19	17	1	148	CCTGA	5.55556	0	0	0	0	33.3333	5.55556	1	1	1	1	1	ABT1chr626598643	CDS
ANGEL1	chr14	76787749	-	TRUE	13	0	16	7	2	11	16	5	23	11	2	15	8	5	14	23	1	25	CCTCC	4.16667	0	22.2222	23.8095	15.3846	38.4615	4.16667	1	0.0514254	0.00145853	0.0999008	0.000121954	ANGEL1chr1476787749	3UTR
ANGEL1	chr14	76789143	-	TRUE	8	1	9	17	1	18	15	1	16	14	1	15	7	5	12	20	0	20	ACTTA	0	11.1111	5.55556	6.25	6.66667	41.6667	0.596933	0.0524589	0.102166	0.0913501	0.0858935	5.79693e-09	ANGEL1chr1476789143	3UTR
ANKLE2	chr12	132727383	-	TRUE	6	0	12	14	2	26	15	1	26	9	1	19	9	5	21	12	0	19	CCTCA	0	0	12.5	6.25	10	35.7143	2.3011	1	0.051318	0.310975	0.207687	1.08551e-05	ANKLE2chr12132727383	CDS
ANKLE2	chr12	132754847	-	TRUE	22	19	43	20	16	38	35	20	62	26	21	47	24	14	41	99	0	103	GATTT	0	46.3415	44.4444	36.3636	44.6809	36.8421	0.25834	1.57302e-38	2.73978e-32	8.12302e-38	5.33156e-42	5.38185e-27	ANKLE2chr12132754847	CDS
ANKRD10	chr13	110880038	-	TRUE	3	0	12	1	0	13	2	1	15	0	0	10	2	1	11	9	0	58	CCTCC	0	0	0	33.3333	0	33.3333	2.28734	1	1	1	1	1	ANKRD10chr13110880038	CDS
ANKRD10	chr13	110893156	-	TRUE	14	6	24	23	9	36	16	4	23	18	12	34	13	8	23	192	1	214	TTTCT	0.518135	30	28.125	20	40	38.0952	0.924479	2.16494e-08	1.14185e-11	3.14355e-05	2.8892e-17	9.7535e-12	ANKRD10chr13110893156	CDS
AP2A1	chr19	49806890	+	TRUE	8	0	21	5	1	16	5	1	15	5	3	18	6	3	15	18	0	28	CCTCC	0	0	16.6667	16.6667	37.5	33.3333	2.28734	1	1	1	0.000614743	0.000906388	AP2A1chr1949806890	3UTR
AP2A1	chr19	49806962	+	TRUE	36	10	49	34	11	51	29	16	55	34	13	61	30	14	53	43	2	60	CCTCC	4.44444	21.7391	24.4444	35.5556	27.6596	31.8182	4.44444	2.80512e-05	3.32331e-06	4.35292e-11	8.9119e-08	3.79877e-09	AP2A1chr1949806962	3UTR
ARL6IP4	chr12	122980775	+	TRUE	2	2	9	2	1	8	2	2	10	4	0	9	1	3	12	51	1	85	CCTTG	1.92308	50	33.3333	50	0	75	1.92308	1	1	1	1	1	ARL6IP4chr12122980775	5UTR
ARL6IP4	chr12	122982889	+	TRUE	24	12	37	18	6	24	26	8	34	21	7	30	18	8	26	724	47	791	TATTA	6.09598	33.3333	25	23.5294	25	30.7692	6.09598	8.26098e-07	0.0026559	0.000825179	0.00118476	0.000110019	ARL6IP4chr12122982889	3UTR
ASB6	chr9	129637527	-	TRUE	7	8	15	15	5	21	8	12	20	9	10	19	16	9	25	195	0	195	GATTG	0	53.3333	25	60	52.6316	36	0.338456	1.08494e-16	6.6003e-09	2.77599e-25	1.77232e-20	1.13393e-16	ASB6chr9129637527	3UTR
ASB6	chr9	129640650	-	TRUE	3	1	8	5	2	11	2	0	10	0	0	0	3	5	15	13	1	35	TCTCC	7.14286	25	28.5714	0	0	62.5	7.14286	1	1	1	1	8.66445e-05	ASB6chr9129640650	CDS
B4GALT1	chr9	33111261	-	TRUE	2	1	35	0	0	31	1	0	20	3	0	24	0	1	18	9	0	84	TTTTT	0	33.3333	0	0	0	100	0.230824	1	1	1	1	1	B4GALT1chr933111261	3UTR
B4GALT1	chr9	33111262	-	TRUE	2	0	33	4	0	33	1	0	20	0	0	21	0	1	18	7	0	80	TTTTT	0	0	0	0	0	100	0.230824	1	1	1	1	1	B4GALT1chr933111262	3UTR
C7orf26	chr7	6599975	+	TRUE	38	9	48	37	7	44	30	9	40	30	8	38	25	11	36	44	0	44	GATTG	0	19.1489	15.9091	23.0769	21.0526	30.5556	0.338456	7.07264e-14	1.74714e-10	1.12706e-14	7.69342e-13	3.71129e-19	C7orf26chr76599975	CDS
C7orf26	chr7	6608329	+	TRUE	5	19	24	7	24	32	7	30	38	9	19	28	6	21	27	42	0	44	ATTCT	0	79.1667	77.4194	81.0811	67.8571	77.7778	0.662937	1.6699e-37	1.30562e-46	4.33767e-59	2.64587e-35	5.07795e-41	C7orf26chr76608329	3UTR
CAPN1	chr11	65211349	+	TRUE	19	8	31	18	5	26	10	8	19	12	2	19	9	4	17	50	5	66	CCTAC	9.09091	29.6296	21.7391	44.4444	14.2857	30.7692	9.09091	0.00212671	0.0522433	8.82951e-05	0.368005	0.0249897	CAPN1chr1165211349	3UTR
CAPN1	chr11	65211508	+	TRUE	43	17	105	44	11	104	37	13	86	38	19	96	35	21	99	191	11	233	ACTCC	5.44554	28.3333	20	26	33.3333	37.5	5.44554	1.31364e-08	0.000160187	1.94681e-06	8.21667e-11	5.97665e-13	CAPN1chr1165211508	3UTR
CBX2	chr17	79785193	+	TRUE	0	0	0	1	4	10	0	0	0	0	0	0	0	4	14	27	0	27	ACTTC	0	0	80	0	0	100	0.854074	1	1	1	1	1	CBX2chr1779785193	3UTR
CBX2	chr17	79785194	+	TRUE	0	0	0	3	1	9	3	0	8	4	0	11	2	1	11	10	0	12	CTTCT	0	0	25	0	0	33.3333	1.18318	1	1	1	1	1	CBX2chr1779785194	3UTR
CCDC6	chr10	59790504	-	TRUE	5	0	10	7	0	12	11	1	12	6	0	11	4	2	14	4	0	13	TTTCT	0	0	0	8.33333	0	33.3333	0.924479	1	1	0.105467	1	1	CCDC6chr1059790504	3UTR
CCDC6	chr10	59792820	-	TRUE	0	0	0	0	0	0	0	0	0	0	0	0	8	4	12	24	0	26	ACTTA	0	0	0	0	0	33.3333	0.596933	1	1	1	1	6.04905e-07	CCDC6chr1059792820	3UTR
CD7	chr17	82315116	-	TRUE	8	0	142	4	3	147	4	1	132	7	0	130	3	4	141	9	0	188	CCTCC	0	0	42.8571	20	0	57.1429	2.28734	1	1	1	1	1	CD7chr1782315116	3UTR
CD7	chr17	82316241	-	TRUE	2	0	21	1	0	23	4	2	21	2	0	15	2	1	22	14	0	44	CCTCC	0	0	0	33.3333	0	33.3333	2.28734	1	1	1	1	1	CD7chr1782316241	CDS
CD7	chr17	82316244	-	TRUE	4	0	10	3	1	10	6	2	11	7	1	15	4	2	14	15	1	25	CTTCC	6.25	0	25	25	12.5	33.3333	6.25	1	1	0.0850301	0.403281	1	CD7chr1782316244	CDS
CD82	chr11	44605409	+	TRUE	9	0	13	6	1	12	6	0	12	9	1	17	5	3	13	24	1	43	TCTTC	4	0	14.2857	0	10	37.5	4	1	1	1	0.335167	0.00307968	CD82chr1144605409	CDS
CD82	chr11	44619415	+	TRUE	1	6	9	3	10	16	4	10	19	3	12	20	2	8	15	33	0	48	ACTTC	0	85.7143	76.9231	71.4286	80	80	0.854074	1	5.76989e-19	2.00378e-18	6.69341e-23	1.25475e-15	CD82chr1144619415	3UTR
CDC25B	chr20	3796381	+	TRUE	7	1	12	7	0	22	5	1	16	3	1	14	2	1	15	4	0	15	CCTCG	0	12.5	0	16.6667	25	33.3333	2.40532	0.176982	1	1	1	1	CDC25Bchr203796381	5UTR
CDC25B	chr20	3796679	+	TRUE	3	3	37	2	2	41	2	0	30	4	1	30	0	1	32	4	0	20	CCTCG	0	50	50	0	20	100	2.40532	1	1	1	1	1	CDC25Bchr203796679	CDS
CDK5RAP2	chr9	120403058	-	TRUE	4	4	26	3	1	21	1	4	15	4	1	24	3	2	19	3	0	15	CCTCC	0	50	25	80	20	40	2.28734	1.77982e-05	1	1	1	1	CDK5RAP2chr9120403058	CDS
CDK5RAP2	chr9	120439722	-	TRUE	7	1	12	7	0	8	13	0	19	11	0	21	2	1	11	9	0	13	CTTCA	0	12.5	0	0	0	33.3333	1.58359	0.119883	1	1	1	1	CDK5RAP2chr9120439722	CDS
CENPF	chr1	214657306	+	TRUE	22	1	27	18	1	20	14	0	16	14	1	20	10	5	19	27	2	31	TTTTC	6.89655	4.34783	5.26316	0	6.66667	33.3333	6.89655	1	1	1	1	0.00260498	CENPFchr1214657306	CDS
CENPF	chr1	214663864	+	TRUE	9	8	32	11	6	31	6	9	30	10	5	25	10	6	25	43	1	54	ACTTC	2.27273	47.0588	35.2941	60	33.3333	37.5	2.27273	1.44038e-09	1.3743e-06	7.1533e-12	1.50474e-05	9.06844e-07	CENPFchr1214663864	3UTR
CENPO	chr2	24819578	+	TRUE	4	0	14	3	1	15	2	0	9	4	0	12	1	1	17	8	0	32	CCTCC	0	0	25	0	0	50	2.28734	1	1	1	1	1	CENPOchr224819578	3UTR
CENPO	chr2	24819869	+	TRUE	4	4	30	3	4	33	2	3	25	1	3	22	2	4	25	80	0	107	ACTTC	0	50	57.1429	60	75	66.6667	0.854074	3.62389e-07	1	1	1	1	CENPOchr224819869	3UTR
COG8	chr16	69328719	-	TRUE	2	0	18	3	1	30	3	5	27	1	3	25	2	2	16	63	3	118	CCTCG	4.54545	0	25	62.5	75	50	4.54545	1	1	9.67881e-06	1	1	COG8chr1669328719	3UTR
COG8	chr16	69334748	-	TRUE	0	0	0	4	0	14	8	0	13	0	0	0	6	4	16	107	3	112	ACTCC	2.72727	0	0	0	0	40	2.72727	1	1	1	1	0.000101809	COG8chr1669334748	CDS
CPTP	chr1	1328326	+	TRUE	0	0	0	0	0	0	0	0	0	0	0	0	5	5	12	10	1	15	TCTCC	9.09091	0	0	0	0	50	9.09091	1	1	1	1	0.00105734	CPTPchr11328326	3UTR
CPTP	chr1	1328596	+	TRUE	6	2	10	6	2	11	0	0	0	4	0	10	9	4	13	6	0	12	TCTCC	0	25	25	0	0	30.7692	2.80804	0.0197251	0.0197251	1	1	0.000362627	CPTPchr11328596	3UTR
CPTP	chr1	1328812	+	TRUE	9	0	9	0	0	0	0	0	0	7	0	8	8	4	12	22	0	23	CATGC	0	0	0	0	0	33.3333	0.761518	1	1	1	1	1.58531e-06	CPTPchr11328812	3UTR
CRKL	chr22	20917951	+	TRUE	28	12	40	24	13	38	20	11	31	17	10	27	17	12	29	37	0	37	GTTCG	0	30	35.1351	35.4839	37.037	41.3793	0.851077	6.47063e-16	3.61982e-18	1.22859e-15	1.47409e-14	6.55468e-18	CRKLchr2220917951	CDS
CRKL	chr22	20952486	+	TRUE	4	16	20	1	13	15	1	21	24	4	13	19	1	20	22	40	0	40	CTTAC	0	80	92.8571	95.4545	76.4706	95.2381	1.28367	2.50859e-27	3.55477e-24	4.11704e-39	5.82961e-22	3.06155e-37	CRKLchr2220952486	3UTR
DDX54	chr12	113163163	-	TRUE	6	5	28	3	4	24	2	3	24	2	3	18	1	1	18	10	1	32	CCTAC	9.09091	45.4545	57.1429	60	60	50	9.09091	0.00179337	1	1	1	1	DDX54chr12113163163	CDS
DDX54	chr12	113165807	-	TRUE	22	4	27	22	1	28	12	5	20	20	4	28	12	7	21	35	1	41	CCTCT	2.77778	15.3846	4.34783	29.4118	16.6667	36.8421	2.77778	0.00545687	0.476873	7.73481e-05	0.00405313	4.78919e-07	DDX54chr12113165807	CDS
DDX54	chr12	113179252	-	TRUE	11	2	34	14	1	55	7	0	42	2	0	32	7	4	44	10	0	61	CCTCC	0	15.3846	6.66667	0	0	36.3636	2.28734	0.0345199	0.293255	1	1	7.94008e-05	DDX54chr12113179252	CDS
DHX30	chr3	47846614	+	TRUE	41	32	78	48	36	91	51	39	94	68	27	102	53	30	88	345	2	368	AATGT	0.576369	43.8356	42.8571	43.3333	28.4211	36.1446	0.576369	8.87866e-52	1.33026e-57	1.63764e-62	9.05775e-38	1.71321e-45	DHX30chr347846614	CDS
DHX30	chr3	47848340	+	TRUE	3	3	40	5	3	38	6	1	38	7	2	32	6	3	38	28	3	109	TCTTG	9.67742	50	37.5	14.2857	22.2222	33.3333	9.67742	1	0.0349662	1	0.214092	0.0487452	DHX30chr347848340	CDS
DIAPH1	chr5	141573627	-	TRUE	3	0	24	3	1	20	2	3	32	0	1	25	2	2	25	1	0	12	CCTCC	0	0	25	60	100	50	2.28734	1	1	1	1	1	DIAPH1chr5141573627	CDS
DIAPH1	chr5	141573669	-	TRUE	12	2	52	15	4	66	11	4	58	8	5	57	10	5	59	11	0	41	CCTCC	0	14.2857	21.0526	26.6667	38.4615	33.3333	2.28734	0.0396723	0.000805505	0.000305196	6.91034e-06	1.55182e-05	DIAPH1chr5141573669	CDS
DNAJC10	chr2	182728974	+	TRUE	3	0	9	5	0	12	6	0	14	10	0	14	2	1	13	30	0	47	TCTTC	0	0	0	0	0	33.3333	1.85001	1	1	1	1	1	DNAJC10chr2182728974	CDS
DNAJC10	chr2	182777507	+	TRUE	6	3	16	9	1	13	7	2	11	7	5	17	5	3	11	58	4	69	CCTCG	6.45161	33.3333	10	22.2222	41.6667	37.5	6.45161	0.0167952	0.48671	0.110744	0.000602451	0.0117558	DNAJC10chr2182777507	3UTR
DNAJC10	chr2	182778585	+	TRUE	4	0	18	1	0	14	1	0	10	1	0	13	1	1	20	3	0	16	GCTCA	0	0	0	0	0	50	1.164	1	1	1	1	1	DNAJC10chr2182778585	3UTR
DNAJC10	chr2	182779162	+	TRUE	0	0	11	0	0	0	0	0	14	0	1	10	0	1	20	8	0	14	CCTGG	0	0	0	0	100	100	0.628464	1	1	1	1	1	DNAJC10chr2182779162	3UTR
DNTTIP1	chr20	45792065	+	TRUE	16	4	25	22	6	34	29	5	37	15	5	23	8	5	14	107	8	128	GCTTG	6.95652	20	21.4286	14.7059	25	38.4615	6.95652	0.046233	0.0112739	0.0842405	0.0104368	0.00130437	DNTTIP1chr2045792065	CDS
DNTTIP1	chr20	45792105	+	TRUE	4	0	16	3	1	18	4	1	20	7	0	29	4	2	20	34	1	110	TCTTA	2.85714	0	25	20	0	33.3333	2.85714	1	1	1	1	1	DNTTIP1chr2045792105	CDS
DPP3	chr11	66504706	+	TRUE	3	1	39	2	1	33	4	0	26	2	0	23	4	3	35	6	0	95	CCTCA	0	25	33.3333	0	0	42.8571	2.3011	1	1	1	1	1	DPP3chr1166504706	CDS
DPP3	chr11	66509615	+	TRUE	26	11	48	38	12	56	37	14	53	34	11	50	22	11	37	199	19	234	TATTA	8.7156	29.7297	24	27.451	24.4444	33.3333	8.7156	0.000220386	0.000998869	8.38827e-05	0.00136397	6.92122e-05	DPP3chr1166509615	3UTR
EIF4EBP2	chr10	70422028	+	TRUE	7	149	156	3	133	136	6	143	150	9	159	168	6	141	147	330	4	334	GTTCA	1.1976	95.5128	97.7941	95.9732	94.6429	95.9184	1.1976	1.6691e-275	1.03026e-250	2.01918e-265	6.00345e-292	1.29636e-261	EIF4EBP2chr1070422028	3UTR
EIF4EBP2	chr10	70428308	+	TRUE	6	1	13	8	0	20	5	0	14	3	0	13	1	1	16	30	1	77	TCTTA	3.22581	14.2857	0	0	0	50	3.22581	1	1	1	1	1	EIF4EBP2chr1070428308	3UTR
EXOC7	chr17	76083604	-	TRUE	7	3	11	10	4	15	0	0	0	7	3	10	8	4	12	59	0	59	CATTG	0	30	28.5714	0	30	33.3333	0.996382	0.000112639	9.10823e-06	1	0.000112639	4.57653e-06	EXOC7chr1776083604	3UTR
EXOC7	chr17	76085360	-	TRUE	0	0	0	4	1	9	5	0	8	5	1	16	1	4	14	35	3	48	GCTCC	7.89474	0	20	0	16.6667	80	7.89474	1	1	1	1	1	EXOC7chr1776085360	CDS
FAAP100	chr17	81540208	-	TRUE	11	0	12	17	0	17	12	1	14	12	0	13	9	4	13	59	2	61	CGTGC	3.27869	0	0	7.69231	0	30.7692	3.27869	1	1	0.351682	1	0.000651171	FAAP100chr1781540208	3UTR
FAAP100	chr17	81540432	-	TRUE	0	0	0	0	0	0	5	8	13	3	1	8	1	9	11	89	0	90	GATTT	0	0	0	61.5385	25	90	0.25834	1	1	2.52418e-18	1	5.11346e-23	FAAP100chr1781540432	3UTR
FAM168B	chr2	131048352	-	TRUE	0	0	0	1	1	22	4	0	11	1	0	8	1	1	18	5	0	22	CCTCA	0	0	50	0	0	50	2.3011	1	1	1	1	1	FAM168Bchr2131048352	3UTR
FAM168B	chr2	131049504	-	TRUE	18	9	28	11	12	23	9	11	21	12	11	25	15	10	29	94	0	94	TGTGA	0	33.3333	52.1739	55	47.8261	40	0.441063	2.75616e-15	7.00689e-23	1.99013e-21	1.58271e-20	8.57482e-18	FAM168Bchr2131049504	3UTR
FAR1	chr11	13694828	+	TRUE	6	0	8	8	0	13	15	0	20	9	0	14	2	1	11	20	1	36	TTTCT	4.7619	0	0	0	0	33.3333	4.7619	1	1	1	1	1	FAR1chr1113694828	CDS
FAR1	chr11	13711810	+	TRUE	0	2	10	0	0	0	0	0	17	0	0	11	0	1	13	5	0	35	GGTAA	0	100	0	0	0	100	0.44577	1	1	1	1	1	FAR1chr1113711810	NA
FDX2	chr19	10310864	-	TRUE	3	1	17	2	1	26	2	0	16	1	0	15	2	1	15	48	2	148	CCTCC	4	25	33.3333	0	0	33.3333	4	1	1	1	1	1	FDX2chr1910310864	CDS
FDX2	chr19	10315746	-	TRUE	0	0	22	0	1	22	0	1	14	0	0	17	0	1	22	194	0	235	GCTGG	0	0	100	100	0	100	0.31775	1	1	1	1	1	FDX2chr1910315746	CDS
FLNA	chrX	154354274	-	TRUE	25	6	39	28	2	38	12	4	17	24	1	36	16	7	26	2	0	16	CCTCA	0	19.3548	6.66667	25	4	30.4348	2.3011	6.6604e-05	0.151173	0.000408703	0.441219	6.05357e-07	FLNAchrX154354274	CDS
FLNA	chrX	154359146	-	TRUE	9	2	14	15	1	17	13	1	15	9	4	15	6	5	13	8	0	11	CTTTC	0	18.1818	6.25	7.14286	30.7692	45.4545	1.07079	0.0059139	0.158232	0.139911	8.70068e-06	6.16357e-08	FLNAchrX154359146	CDS
FLNA	chrX	154359301	-	TRUE	13	6	25	10	6	20	9	5	22	12	5	25	5	3	17	21	1	29	CCTTA	4.54545	31.5789	37.5	35.7143	29.4118	37.5	4.54545	0.000143143	4.75423e-05	0.000274868	0.000757699	0.00442552	FLNAchrX154359301	CDS
FYB1	chr5	39127829	-	TRUE	0	0	10	0	0	8	0	0	13	0	1	9	2	1	12	0	0	11	GATTT	0	0	0	0	100	33.3333	0.25834	1	1	1	1	1	FYB1chr539127829	NA
FYB1	chr5	39202037	-	TRUE	10	2	38	6	2	24	6	1	28	8	3	32	3	2	21	64	2	68	ACTCC	3.0303	16.6667	25	14.2857	27.2727	40	3.0303	0.0495371	0.0227666	1	0.00382394	1	FYB1chr539202037	CDS
HAUS6	chr9	19058284	-	TRUE	9	4	19	12	5	23	9	5	18	8	2	18	9	5	22	48	5	56	CTTTA	9.43396	30.7692	29.4118	35.7143	20	35.7143	9.43396	0.0282407	0.0175632	0.00721569	0.242054	0.00721569	HAUS6chr919058284	CDS
HAUS6	chr9	19058769	-	TRUE	3	0	16	4	0	15	5	1	20	2	0	18	2	1	16	10	1	32	CCTCA	9.09091	0	0	16.6667	0	33.3333	9.09091	1	1	1	1	1	HAUS6chr919058769	CDS
HAUS6	chr9	19060139	-	TRUE	13	43	57	16	43	60	11	48	59	18	36	55	20	46	67	91	2	94	GTTCT	2.15054	76.7857	72.8814	81.3559	66.6667	69.697	2.15054	2.85793e-60	1.55667e-58	2.03005e-69	6.20657e-47	5.26734e-61	HAUS6chr919060139	CDS
HDAC7	chr12	47797433	-	TRUE	12	1	16	10	3	14	11	2	14	18	3	21	11	5	17	13	1	16	GTTCC	7.14286	7.69231	23.0769	15.3846	14.2857	31.25	7.14286	0.618408	0.0606969	0.236816	0.186266	0.00416203	HDAC7chr1247797433	CDS
HDAC7	chr12	47797455	-	TRUE	0	0	0	10	0	10	5	2	9	0	0	0	11	5	16	11	0	12	GCTCA	0	0	0	28.5714	0	31.25	1.164	1	1	1	1	8.38597e-07	HDAC7chr1247797455	CDS
IDE	chr10	92468922	-	TRUE	3	0	16	4	0	13	8	0	23	5	0	23	1	1	15	9	0	32	CTTCC	0	0	0	0	0	50	1.79152	1	1	1	1	1	IDEchr1092468922	CDS
IDE	chr10	92468923	-	TRUE	0	0	13	3	0	11	0	0	15	1	1	20	0	1	14	1	0	25	CCTTC	0	0	0	0	50	100	2.65596	1	1	1	1	1	IDEchr1092468923	CDS
IGHMBP2	chr11	68936446	+	TRUE	6	0	12	1	2	8	3	1	16	9	1	17	1	1	12	12	0	12	ACTCC	0	0	66.6667	25	10	50	1.28225	1	1	1	0.121073	1	IGHMBP2chr1168936446	CDS
IGHMBP2	chr11	68936725	+	TRUE	0	0	0	9	2	13	7	0	10	5	3	8	9	4	14	10	0	12	CTTCC	0	0	18.1818	0	37.5	30.7692	1.79152	1	0.0158537	1	0.000300977	6.47005e-05	IGHMBP2chr1168936725	CDS
ILF3	chr19	10687654	+	TRUE	8	4	13	18	2	21	12	1	17	16	6	24	6	4	16	37	4	42	CCTAC	9.7561	33.3333	10	7.69231	27.2727	40	9.7561	0.0236119	0.594172	1	0.0162711	0.0117371	ILF3chr1910687654	CDS
ILF3	chr19	10691234	+	TRUE	6	12	22	5	6	20	9	7	25	2	6	12	5	7	15	60	1	64	ACTTC	1.63934	66.6667	54.5455	43.75	75	58.3333	1.63934	6.38248e-18	8.35512e-09	3.19667e-09	5.28311e-10	2.34454e-10	ILF3chr1910691234	3UTR
INSIG2	chr2	118096519	+	TRUE	3	0	27	1	0	17	2	1	21	1	0	19	1	1	23	21	1	111	CATTT	4.54545	0	0	33.3333	0	50	4.54545	1	1	1	1	1	INSIG2chr2118096519	5UTR
INSIG2	chr2	118096522	+	TRUE	4	0	25	3	0	16	2	1	19	0	2	16	2	1	22	23	1	99	TTTTT	4.16667	0	0	33.3333	100	33.3333	4.16667	1	1	1	1	1	INSIG2chr2118096522	5UTR
INSIG2	chr2	118109417	+	TRUE	10	23	33	9	11	20	11	16	27	11	13	24	16	10	26	56	0	56	GTTCA	0	69.697	55	59.2593	54.1667	38.4615	1.01823	1.27136e-38	1.88301e-17	1.56576e-25	2.84365e-20	5.48402e-14	INSIG2chr2118109417	3UTR
INTS1	chr7	1470365	-	TRUE	0	0	22	1	1	17	5	0	18	1	0	26	1	1	25	5	0	45	ATTCA	0	0	50	0	0	50	0.969136	1	1	1	1	1	INTS1chr71470365	3UTR
INTS1	chr7	1476655	-	TRUE	1	38	40	0	33	33	0	39	39	1	42	43	0	42	42	17	0	17	GTTCG	0	97.4359	100	100	97.6744	100	0.851077	8.43851e-78	4.88622e-69	1.85689e-81	4.88131e-86	1.1447e-87	INTS1chr71476655	CDS
IPO5	chr13	97976677	+	TRUE	8	1	16	8	1	13	8	4	16	3	2	11	9	4	15	33	2	47	CTTCT	5.71429	11.1111	11.1111	33.3333	40	30.7692	5.71429	0.411139	0.411139	0.00363971	1	0.00502099	IPO5chr1397976677	5UTR
IPO5	chr13	98014029	+	TRUE	2	0	13	0	0	22	0	0	28	0	0	17	1	1	26	0	0	32	CCTTA	0	0	0	0	0	50	1.14371	1	1	1	1	1	IPO5chr1398014029	NA
KDM5B	chr1	202731005	-	TRUE	7	0	10	7	0	12	12	0	17	10	0	16	3	2	12	9	0	16	CTTCC	0	0	0	0	0	40	1.79152	1	1	1	1	1	KDM5Bchr1202731005	CDS
KDM5B	chr1	202736231	-	TRUE	11	0	16	13	0	18	4	1	12	11	0	17	4	2	12	20	0	28	TCTCC	0	0	0	20	0	33.3333	2.80804	1	1	1	1	1	KDM5Bchr1202736231	CDS
KLC1	chr14	103563036	+	TRUE	4	1	21	4	0	15	6	1	22	8	0	23	9	4	24	44	3	110	TCTCC	6.38298	20	0	14.2857	0	30.7692	6.38298	1	1	1	1	0.00743821	KLC1chr14103563036	CDS
KLC1	chr14	103673123	+	TRUE	7	1	11	6	1	8	0	0	0	9	0	10	7	4	13	39	1	42	CCTCG	2.5	12.5	14.2857	0	0	36.3636	2.5	0.183348	1	1	1	0.000111948	KLC1chr14103673123	CDS
KLC1	chr14	103685740	+	TRUE	10	2	13	16	1	17	18	0	18	21	1	23	10	5	17	54	0	57	TCTAG	0	16.6667	5.88235	0	4.54545	33.3333	0.881614	0.00483711	0.139756	1	0.177013	1.48578e-07	KLC1chr14103685740	3UTR
LASP1	chr17	38919185	+	TRUE	10	1	12	8	1	11	11	1	13	11	2	17	2	5	11	22	1	30	CCTAC	4.34783	9.09091	11.1111	8.33333	15.3846	71.4286	4.34783	0.386742	0.329724	0.413405	0.107356	1	LASP1chr1738919185	3UTR
LASP1	chr17	38919278	+	TRUE	10	1	43	4	1	39	7	0	40	6	0	41	4	3	35	25	1	84	TCTCT	3.84615	9.09091	20	0	0	42.8571	3.84615	0.350419	1	1	1	1	LASP1chr1738919278	3UTR
LETM1	chr4	1823696	-	TRUE	18	0	21	12	0	14	14	3	19	18	3	25	9	4	17	25	1	31	CCTCT	3.84615	0	0	17.6471	14.2857	30.7692	3.84615	1	1	0.0258229	0.0450981	0.00118284	LETM1chr41823696	CDS
LETM1	chr4	1834865	-	TRUE	8	2	15	10	3	16	5	1	9	12	1	16	4	2	11	55	1	57	ACTTC	1.78571	20	23.0769	16.6667	7.69231	33.3333	1.78571	0.0130451	0.00142392	1	0.208829	1	LETM1chr41834865	CDS
MAP3K11	chr11	65598135	-	TRUE	1	0	13	1	0	12	2	0	15	0	0	20	2	1	24	9	0	23	CTTCA	0	0	0	0	0	33.3333	1.58359	1	1	1	1	1	MAP3K11chr1165598135	3UTR
MAP3K11	chr11	65598392	-	TRUE	4	8	21	5	4	19	4	0	11	9	7	31	7	4	23	15	1	17	ACTCC	6.25	66.6667	44.4444	0	43.75	36.3636	6.25	9.17201e-08	0.00148941	1	2.57404e-05	0.0035251	MAP3K11chr1165598392	CDS
MCM7	chr7	100092857	-	TRUE	28	6	43	19	10	36	26	8	43	22	5	31	20	10	35	225	14	289	CTTTG	5.85774	17.6471	34.4828	23.5294	18.5185	33.3333	5.85774	0.0131539	3.3844e-06	0.000635001	0.0188622	4.80884e-06	MCM7chr7100092857	3UTR
MCM7	chr7	100099212	-	TRUE	5	0	9	5	1	13	10	0	16	9	2	17	1	1	11	11	1	22	TCTCC	8.33333	0	16.6667	0	18.1818	50	8.33333	1	1	1	0.23201	1	MCM7chr7100099212	5UTR
MED1	chr17	39407906	-	TRUE	5	2	8	3	9	13	7	7	14	4	8	15	3	14	17	72	1	78	GTTCC	1.36986	28.5714	75	50	66.6667	82.3529	1.36986	1	3.60045e-15	2.85528e-10	5.84446e-13	5.36074e-24	MED1chr1739407906	CDS
MED1	chr17	39440444	-	TRUE	4	8	12	6	10	16	5	8	13	7	10	17	8	9	17	95	0	95	GTTAG	0	66.6667	62.5	61.5385	58.8235	52.9412	0.574871	5.78457e-16	3.05899e-19	1.4963e-15	7.39015e-19	1.59919e-16	MED1chr1739440444	CDS
MED25	chr19	49818577	+	TRUE	7	3	14	5	3	9	0	0	0	9	4	17	7	4	13	19	2	23	TTTAA	9.52381	30	37.5	0	30.7692	36.3636	9.52381	0.0622318	0.0335302	1	0.0291338	0.0156852	MED25chr1949818577	CDS
MED25	chr19	49835884	+	TRUE	0	0	0	0	0	13	0	0	0	2	1	8	2	3	16	3	0	13	CCTTC	0	0	0	0	33.3333	60	2.65596	1	1	1	1	1	MED25chr1949835884	CDS
MOB1A	chr2	74154087	-	TRUE	7	3	36	3	0	30	8	2	30	7	1	32	2	2	37	2	0	19	TCTCC	0	30	0	20	12.5	50	2.80804	0.00229069	1	0.0305435	0.203762	1	MOB1Achr274154087	3UTR
MOB1A	chr2	74155077	-	TRUE	2	0	10	2	0	16	2	1	16	3	0	14	2	1	20	7	0	14	CCTCG	0	0	0	33.3333	0	33.3333	2.40532	1	1	1	1	1	MOB1Achr274155077	3UTR
MOCS1	chr6	39906371	-	TRUE	10	7	36	10	9	39	18	6	50	13	5	40	10	7	31	40	2	44	ACTTC	4.7619	41.1765	47.3684	25	27.7778	41.1765	4.7619	7.06487e-06	7.51217e-08	0.000745696	0.00124417	7.06487e-06	MOCS1chr639906371	CDS
MOCS1	chr6	39906934	-	TRUE	0	0	0	4	4	8	5	4	12	3	6	10	4	8	14	12	1	13	CTTTC	7.69231	0	50	44.4444	66.6667	66.6667	7.69231	1	0.0019031	0.00321713	1.41869e-05	4.57296e-07	MOCS1chr639906934	CDS
MRPL4	chr19	10258579	+	TRUE	4	6	10	2	12	14	2	8	10	6	8	14	5	9	14	45	1	46	GTTCA	2.17391	60	85.7143	80	57.1429	64.2857	2.17391	2.05597e-08	9.73512e-19	2.15875e-12	1.33253e-10	1.96677e-12	MRPL4chr1910258579	3UTR
MRPL4	chr19	10258751	+	TRUE	17	6	23	17	10	27	13	9	22	23	6	30	20	10	30	88	2	90	GTTCA	2.22222	26.087	37.037	40.9091	20.6897	33.3333	2.22222	8.77618e-06	1.7521e-10	5.05701e-10	3.68319e-05	5.87051e-10	MRPL4chr1910258751	3UTR
MXD4	chr4	2250235	-	TRUE	8	1	9	12	0	12	9	3	12	10	2	12	9	5	14	46	1	48	CATTG	2.12766	11.1111	0	25	16.6667	35.7143	2.12766	0.175976	1	0.00183455	0.0259307	7.43357e-06	MXD4chr42250235	3UTR
MXD4	chr4	2250271	-	TRUE	10	2	14	9	3	15	8	3	12	14	5	19	8	7	19	28	2	34	TCTCA	6.66667	16.6667	25	27.2727	26.3158	46.6667	6.66667	0.188504	0.0413641	0.0326058	0.00694399	2.33262e-05	MXD4chr42250271	3UTR
NCAPD2	chr12	6516945	+	TRUE	4	0	26	5	0	24	3	0	22	4	0	26	2	1	26	11	0	30	CTTTA	0	0	0	0	0	33.3333	1.19277	1	1	1	1	1	NCAPD2chr126516945	CDS
NCAPD2	chr12	6516976	+	TRUE	7	1	14	10	1	17	4	1	16	7	2	12	9	5	19	10	1	26	CTTTG	9.09091	12.5	9.09091	20	22.2222	35.7143	9.09091	0.533493	1	1	0.194215	0.00616151	NCAPD2chr126516976	CDS
NCAPD2	chr12	6529825	+	TRUE	6	1	34	5	0	26	2	0	23	7	1	28	3	2	26	15	0	67	CCTCA	0	14.2857	0	0	12.5	40	2.3011	1	1	1	0.169925	1	NCAPD2chr126529825	CDS
NCOA5	chr20	46061348	-	TRUE	19	2	27	14	1	20	11	0	19	12	0	21	5	3	11	33	1	46	GTTCT	2.94118	9.52381	6.66667	0	0	37.5	2.94118	0.125791	0.360964	1	1	0.00127486	NCOA5chr2046061348	3UTR
NCOA5	chr20	46061367	-	TRUE	6	2	11	10	5	20	10	7	20	11	6	21	5	5	13	42	1	45	ACTTC	2.32558	25	33.3333	41.1765	35.2941	50	2.32558	0.0137946	1.68051e-05	5.82701e-08	1.5696e-06	1.55457e-06	NCOA5chr2046061367	3UTR
NDEL1	chr17	8460128	+	TRUE	5	3	17	6	1	12	7	1	21	7	3	28	2	1	12	22	2	42	TCTCG	8.33333	37.5	14.2857	12.5	30	33.3333	8.33333	0.0235399	1	0.50147	0.0444837	1	NDEL1chr178460128	CDS
NDEL1	chr17	8467263	+	TRUE	7	1	19	4	0	16	8	0	20	6	0	19	2	1	14	27	0	65	ACTTT	0	12.5	0	0	0	33.3333	0.632979	0.0495306	1	1	1	1	NDEL1chr178467263	3UTR
NFIL3	chr9	91409266	-	TRUE	0	0	0	3	0	10	2	0	8	0	0	0	1	1	13	3	0	18	TTTCA	0	0	0	0	0	50	1.38487	1	1	1	1	1	NFIL3chr991409266	3UTR
NFIL3	chr9	91410821	-	TRUE	19	2	21	25	4	30	15	2	17	12	3	15	14	10	24	16	0	16	GATTT	0	9.52381	13.7931	11.7647	20	41.6667	0.25834	0.00135646	1.00464e-06	0.000884525	7.66455e-06	2.5128e-20	NFIL3chr991410821	5UTR
NSMAF	chr8	58607779	-	TRUE	6	1	11	12	2	23	21	4	27	5	2	10	6	4	14	15	1	26	CCTCA	6.25	14.2857	14.2857	16	28.5714	40	6.25	1	0.216742	0.0674648	1	0.00235963	NSMAFchr858607779	CDS
NSMAF	chr8	58659689	-	TRUE	2	3	10	0	0	9	2	2	12	1	1	12	2	3	12	2	0	12	CCTCG	0	60	0	50	50	60	2.40532	1	1	1	1	1	NSMAFchr858659689	5UTR
OS9	chr12	57720904	+	TRUE	8	4	13	5	2	9	9	3	15	7	1	12	8	4	14	103	7	134	ACTTC	6.36364	33.3333	28.5714	25	12.5	33.3333	6.36364	0.00536265	1	0.0367345	0.409042	0.00536265	OS9chr1257720904	CDS
OS9	chr12	57721036	+	TRUE	3	0	10	4	3	12	8	7	19	5	1	10	2	4	12	92	3	108	TCTCG	3.15789	0	42.8571	46.6667	16.6667	66.6667	3.15789	1	1	1.61115e-07	1	1	OS9chr1257721036	3UTR
OS9	chr12	57721140	+	TRUE	8	1	21	5	0	14	5	3	20	7	2	17	4	2	14	71	5	98	TCTCA	6.57895	11.1111	0	37.5	22.2222	33.3333	6.57895	0.457996	1	0.0124042	0.114472	1	OS9chr1257721140	3UTR
PCBP2	chr12	53452239	+	TRUE	9	8	36	22	4	46	18	6	38	18	6	36	14	7	37	5	0	16	CCTCC	0	47.0588	15.3846	25	25	33.3333	2.28734	1.51435e-09	0.00273527	1.35143e-05	1.35143e-05	2.87185e-07	PCBP2chr1253452239	5UTR
PCBP2	chr12	53452301	+	TRUE	12	6	77	13	16	72	14	16	76	16	16	69	13	10	83	20	2	37	TATTG	9.09091	33.3333	55.1724	53.3333	50	43.4783	9.09091	0.00399958	4.62839e-10	9.07317e-10	3.13889e-09	1.44514e-05	PCBP2chr1253452301	5UTR
PES1	chr22	30576934	-	TRUE	11	5	27	8	9	31	10	6	33	9	3	22	9	8	34	153	11	287	TCTCC	6.70732	31.25	52.9412	37.5	25	47.0588	6.70732	0.0031676	4.0636e-07	0.000404791	0.0420076	5.7373e-06	PES1chr2230576934	3UTR
PES1	chr22	30584653	-	TRUE	2	0	13	5	1	9	3	0	10	7	1	8	3	2	11	67	2	124	TTTCC	2.89855	0	16.6667	0	12.5	40	2.89855	1	1	1	0.209675	1	PES1chr2230584653	CDS
PFKP	chr10	3082463	+	TRUE	0	0	55	1	1	61	1	1	47	3	0	41	1	1	37	2	0	105	GGTCA	0	0	50	50	0	50	0.715635	1	1	1	1	1	PFKPchr103082463	NA
PFKP	chr10	3112272	+	TRUE	203	136	345	160	113	276	176	108	284	192	115	307	165	99	265	545	3	549	GTTCG	0.547445	40.118	41.3919	38.0282	37.4593	37.5	0.851077	3.3702e-185	4.01002e-156	2.50893e-144	1.22862e-152	1.03762e-131	PFKPchr103112272	CDS
PFKP	chr10	3136713	+	TRUE	2	1	436	5	0	373	4	1	356	8	1	404	1	2	351	11	1	1190	CCTGC	8.33333	33.3333	0	20	11.1111	66.6667	8.33333	1	1	1	0.543014	1	PFKPchr103136713	3UTR
PMM2	chr16	8847970	+	TRUE	4	1	16	2	1	14	3	1	18	7	1	31	3	5	21	136	1	151	ACTTC	0.729927	20	33.3333	25	12.5	62.5	0.854074	1	1	1	0.066318	2.49093e-09	PMM2chr168847970	3UTR
PMM2	chr16	8848671	+	TRUE	5	0	13	12	0	17	5	0	13	8	1	21	6	3	19	71	0	95	CTTCA	0	0	0	0	11.1111	33.3333	1.58359	1	1	1	0.133821	0.000310551	PMM2chr168848671	3UTR
POM121	chr7	72942185	+	TRUE	3	0	14	3	0	16	1	0	14	0	0	17	2	1	16	4	0	13	CATTT	0	0	0	0	0	33.3333	0.382284	1	1	1	1	1	POM121chr772942185	CDS
POM121	chr7	72946761	+	TRUE	1	1	11	4	0	21	7	1	12	6	0	17	5	3	14	8	0	13	CCTCA	0	50	0	12.5	0	37.5	2.3011	1	1	0.169925	1	0.000625578	POM121chr772946761	3UTR
POR	chr7	75984818	+	TRUE	5	3	8	6	3	9	4	3	8	8	9	18	9	5	14	252	18	274	CCTAC	6.66667	37.5	33.3333	42.8571	52.9412	35.7143	6.66667	0.012863	0.0183471	1	3.85919e-07	0.00158191	PORchr775984818	CDS
POR	chr7	75985753	+	TRUE	0	0	0	2	3	10	0	0	0	1	4	10	5	3	14	98	7	159	CCTTC	6.66667	0	60	0	80	37.5	6.66667	1	1	1	1	0.012863	PORchr775985753	CDS
PPM1A	chr14	60282742	+	TRUE	3	0	22	5	0	26	6	0	19	3	0	22	2	1	24	2	0	20	CATAA	0	0	0	0	0	33.3333	0.91697	1	1	1	1	1	PPM1Achr1460282742	CDS
PPM1A	chr14	60283300	+	TRUE	8	9	21	11	13	28	4	12	19	4	13	22	9	10	24	51	0	52	GATTT	0	52.9412	54.1667	75	76.4706	52.6316	0.25834	1.22299e-19	5.54995e-28	1.59303e-28	5.38143e-31	1.19756e-21	PPM1Achr1460283300	CDS
PPME1	chr11	74246167	+	TRUE	2	7	29	4	2	30	5	6	38	4	1	23	5	3	21	23	2	66	CTTTC	8	77.7778	33.3333	54.5455	20	37.5	8	6.53036e-07	1	8.50015e-05	1	0.0211005	PPME1chr1174246167	CDS
PPME1	chr11	74253529	+	TRUE	7	0	14	9	1	17	5	0	18	9	2	19	4	2	11	33	2	77	CCTCC	5.71429	0	10	0	18.1818	33.3333	5.71429	1	0.444788	1	0.127524	1	PPME1chr1174253529	3UTR
PPP1R8	chr1	27850227	+	TRUE	17	1	30	4	3	13	7	1	15	7	3	18	6	5	15	14	1	27	CATGG	6.66667	5.55556	42.8571	12.5	30	45.4545	6.66667	1	1	0.42417	0.024928	0.000432412	PPP1R8chr127850227	CDS
PPP1R8	chr1	27850297	+	TRUE	6	4	14	5	6	14	13	4	25	11	1	15	7	6	20	72	2	74	ACTTG	2.7027	40	54.5455	23.5294	8.33333	46.1538	2.7027	9.83075e-05	1.60172e-07	0.000957327	0.280204	5.67754e-07	PPP1R8chr127850297	CDS
PRR13	chr12	53443441	+	TRUE	19	132	152	6	122	129	9	141	150	11	132	143	16	148	164	1066	5	1075	GTTCC	0.466853	87.4172	95.3125	94	92.3077	90.2439	0.708307	9.40274e-261	2.77289e-253	5.92156e-290	1.35452e-268	3.73512e-297	PRR13chr1253443441	CDS
PRR13	chr12	53443775	+	TRUE	0	0	20	0	0	29	0	0	24	0	0	22	1	1	39	4	0	145	GGTCA	0	0	0	0	0	50	0.715635	1	1	1	1	1	PRR13chr1253443775	CDS
QRICH1	chr3	49033157	-	TRUE	6	1	15	5	0	20	7	2	21	5	1	25	4	2	16	5	0	29	CCTCC	0	14.2857	0	22.2222	16.6667	33.3333	2.28734	1	1	0.0169248	1	1	QRICH1chr349033157	CDS
QRICH1	chr3	49057344	-	TRUE	11	3	29	9	4	23	8	7	43	8	3	28	3	2	16	22	1	28	ACTTA	4.34783	21.4286	30.7692	46.6667	27.2727	40	4.34783	0.0208637	0.00186158	1.38677e-06	0.0104244	1	QRICH1chr349057344	CDS
RBM14-RBM4	chr11	66624469	+	TRUE	17	2	20	15	0	15	20	0	21	15	2	17	14	7	22	22	2	25	CTTTG	8.33333	10.5263	0	0	11.7647	33.3333	8.33333	0.477909	1	1	0.420091	0.00113499	RBM14-RBM4chr1166624469	CDS
RBM14-RBM4	chr11	66643658	+	TRUE	56	26	112	63	21	113	48	30	108	49	27	102	43	23	94	466	7	750	GATTC	1.47992	31.7073	25	38.4615	35.5263	34.8485	1.47992	1.98065e-27	5.02208e-20	2.20265e-34	5.55904e-30	1.55266e-25	RBM14-RBM4chr1166643658	CDS
RNF167	chr17	4940896	+	TRUE	7	0	14	0	0	0	5	1	12	6	2	12	8	4	14	29	2	53	CTTTC	6.45161	0	0	16.6667	25	33.3333	6.45161	1	1	1	0.0898668	0.00563246	RNF167chr174940896	5UTR
RNF167	chr17	4944900	+	TRUE	51	53	104	60	50	111	72	64	136	66	52	118	63	67	130	552	8	560	GTTCT	1.42857	50.9615	45.4545	47.0588	44.0678	51.5385	1.42857	1.22551e-68	1.49725e-61	1.39245e-79	4.77001e-63	8.75232e-87	RNF167chr174944900	CDS
RPF1	chr1	84481002	+	TRUE	7	2	74	4	1	83	9	0	78	5	0	84	4	2	82	64	2	233	TCTTG	3.0303	22.2222	20	0	0	33.3333	3.0303	0.0286892	1	1	1	1	RPF1chr184481002	CDS
RPF1	chr1	84495380	+	TRUE	87	37	125	96	38	137	88	45	135	90	40	131	73	53	131	498	35	537	CTTAT	6.5666	29.8387	28.3582	33.8346	30.7692	42.0635	6.5666	2.92564e-15	7.82717e-15	1.18352e-20	6.89e-17	2.00831e-29	RPF1chr184495380	CDS
RRP7A	chr22	42512135	-	TRUE	2	5	15	5	2	18	2	2	17	6	0	19	3	2	18	57	2	60	ACTTC	3.38983	71.4286	28.5714	50	0	40	3.38983	1	1	1	1	1	RRP7Achr2242512135	3UTR
RRP7A	chr22	42512646	-	TRUE	11	4	28	10	3	21	8	3	22	13	2	24	14	8	33	83	9	165	TCTCC	9.78261	26.6667	23.0769	27.2727	13.3333	36.3636	9.78261	0.0519028	0.127443	0.0849859	0.439298	0.000758776	RRP7Achr2242512646	3UTR
RSBN1L	chr7	77778835	+	TRUE	9	8	18	12	8	20	8	10	20	13	6	20	8	8	18	24	0	24	GATTC	0	47.0588	40	55.5556	31.5789	50	0.345532	4.80472e-16	2.46686e-15	1.03516e-20	4.44294e-11	2.55151e-16	RSBN1Lchr777778835	CDS
RSBN1L	chr7	77779036	+	TRUE	2	14	16	3	15	18	1	17	18	2	16	19	8	9	18	24	0	24	GATTC	0	87.5	83.3333	94.4444	88.8889	52.9412	0.345532	4.12296e-33	9.65571e-35	2.55947e-41	6.27584e-38	1.66478e-18	RSBN1Lchr777779036	CDS
SAP130	chr2	127989649	-	TRUE	4	0	25	7	1	24	2	0	19	2	0	20	2	1	15	5	0	13	ATTCA	0	0	12.5	0	0	33.3333	0.969136	1	0.0749514	1	1	1	SAP130chr2127989649	CDS
SAP130	chr2	128017849	-	TRUE	2	0	23	0	0	16	2	0	11	2	0	23	2	1	17	2	0	15	CCTCC	0	0	0	0	0	33.3333	2.28734	1	1	1	1	1	SAP130chr2128017849	CDS
SASS6	chr1	100122443	-	TRUE	10	2	16	0	0	0	8	0	10	9	0	15	5	3	11	48	4	70	TTTCC	7.69231	16.6667	0	0	0	37.5	7.69231	0.234607	1	1	1	0.0189854	SASS6chr1100122443	CDS
SASS6	chr1	100123215	-	TRUE	7	0	14	6	0	8	6	0	9	7	0	15	3	2	12	50	0	76	TTTCA	0	0	0	0	0	40	1.38487	1	1	1	1	1	SASS6chr1100123215	CDS
SCAF1	chr19	49654781	+	TRUE	13	19	32	13	17	30	14	12	26	15	12	27	17	8	25	21	0	21	GTTCG	0	59.375	56.6667	46.1538	44.4444	32	0.851077	1.46008e-31	6.95384e-28	1.24899e-18	2.23054e-18	2.61689e-11	SCAF1chr1949654781	CDS
SCAF1	chr19	49658592	+	TRUE	11	4	18	10	3	19	9	0	13	7	8	21	4	3	14	11	0	14	CCTTC	0	26.6667	23.0769	0	53.3333	42.8571	2.65596	0.000536901	0.00438724	1	1.3482e-09	1	SCAF1chr1949658592	3UTR
SELPLG	chr12	108622575	-	TRUE	5	13	20	6	11	19	7	11	21	10	7	20	5	9	16	70	4	75	ACTTC	5.40541	72.2222	64.7059	61.1111	41.1765	64.2857	5.40541	2.22785e-13	1.05049e-10	2.56772e-10	1.61819e-05	6.14807e-09	SELPLGchr12108622575	3UTR
SELPLG	chr12	108622607	-	TRUE	10	4	20	9	3	15	15	1	21	5	8	16	9	7	19	67	2	71	CATTC	2.89855	28.5714	25	6.25	61.5385	43.75	2.89855	0.000559411	0.00440127	0.375386	5.62837e-10	1.56117e-07	SELPLGchr12108622607	3UTR
SEPHS2	chr16	30445313	-	TRUE	2	9	22	4	12	27	1	9	15	1	13	22	3	7	23	162	3	166	ACTTC	1.81818	81.8182	75	90	92.8571	70	1.81818	1.1555e-14	2.21984e-18	2.13585e-15	3.26602e-22	7.51196e-11	SEPHS2chr1630445313	CDS
SEPHS2	chr16	30445756	-	TRUE	3	1	11	3	3	16	5	2	17	10	0	12	5	3	14	26	2	40	TCTCC	7.14286	25	50	28.5714	0	37.5	7.14286	1	1	1	1	0.0155304	SEPHS2chr1630445756	5UTR
SLC2A1	chr1	42926727	-	TRUE	7	2	25	2	2	18	6	2	18	7	3	29	8	5	27	116	2	140	GTTCC	1.69492	22.2222	50	25	30	38.4615	1.69492	0.00955436	1	0.00751535	0.00053436	1.60682e-06	SLC2A1chr142926727	3UTR
SLC2A1	chr1	42926879	-	TRUE	5	5	10	8	11	19	10	13	23	7	9	18	7	13	21	294	2	300	ACTTA	0.675676	50	57.8947	56.5217	56.25	65	0.675676	3.45012e-09	9.63733e-20	6.57232e-23	3.21759e-16	4.53816e-24	SLC2A1chr142926879	3UTR
SLC30A5	chr5	69123368	+	TRUE	21	29	50	21	21	42	21	20	41	21	22	43	41	22	63	58	2	60	GTTCT	3.33333	58	50	48.7805	51.1628	34.9206	3.33333	4.93263e-30	2.61064e-20	3.92227e-19	1.69838e-21	4.45813e-17	SLC30A5chr569123368	CDS
SLC30A5	chr5	69123370	+	TRUE	12	19	31	9	10	20	7	12	19	6	9	15	8	25	33	35	0	40	TCTAC	0	61.2903	52.6316	63.1579	60	75.7576	0.938155	3.76837e-31	4.51693e-16	2.20385e-20	2.67783e-15	2.61757e-44	SLC30A5chr569123370	CDS
SON	chr21	33551428	+	TRUE	2	1	19	2	0	9	4	0	23	0	1	20	0	1	18	11	0	15	ACTCC	0	33.3333	0	0	100	100	1.28225	1	1	1	1	1	SONchr2133551428	CDS
SON	chr21	33551693	+	TRUE	9	5	16	7	0	10	11	0	15	11	3	21	4	3	11	16	0	17	CATGG	0	35.7143	0	0	21.4286	42.8571	0.728851	3.89818e-08	1	1	0.000132703	1	SONchr2133551693	CDS
STRADA	chr17	63698528	-	TRUE	10	0	18	17	0	27	10	4	20	18	3	29	13	7	31	54	4	82	CCTCT	6.89655	0	0	28.5714	14.2857	35	6.89655	1	1	0.0129227	0.173202	0.000257476	STRADAchr1763698528	3UTR
STRADA	chr17	63702851	-	TRUE	5	3	21	9	0	23	3	1	17	2	0	12	2	1	20	27	0	68	TTTCA	0	37.5	0	25	0	33.3333	1.38487	0.000141181	1	1	1	1	STRADAchr1763702851	3UTR
SUPT6H	chr17	28683016	+	TRUE	8	0	11	9	1	14	5	0	8	0	0	0	3	4	13	12	0	19	CCTTG	0	0	10	0	0	57.1429	1.37076	1	0.128922	1	1	1	SUPT6Hchr1728683016	CDS
SUPT6H	chr17	28696876	+	TRUE	2	1	23	6	0	26	5	0	19	0	0	0	3	2	18	9	0	22	CCTTC	0	33.3333	0	0	0	40	2.65596	1	1	1	1	1	SUPT6Hchr1728696876	CDS
TACC1	chr8	38820126	+	TRUE	3	0	19	2	0	12	3	0	13	3	1	16	2	1	16	15	0	21	ACTCC	0	0	0	0	25	33.3333	1.28225	1	1	1	1	1	TACC1chr838820126	CDS
TACC1	chr8	38820460	+	TRUE	5	1	13	4	0	15	2	1	9	3	2	16	1	2	15	13	1	18	ACTCC	7.14286	16.6667	0	33.3333	40	66.6667	7.14286	1	1	1	1	1	TACC1chr838820460	CDS
TACC1	chr8	38852686	+	TRUE	22	8	67	21	6	61	16	7	47	21	6	57	19	9	60	12	1	18	ACTTT	7.69231	26.6667	22.2222	30.4348	22.2222	32.1429	7.69231	0.00153611	0.0149916	0.00129484	0.0149916	0.000168349	TACC1chr838852686	3UTR
TBC1D1	chr4	37902155	+	TRUE	14	1	22	15	1	23	15	1	19	18	0	23	13	6	25	12	0	18	GATTT	0	6.66667	6.25	6.25	0	31.5789	0.25834	0.038058	0.0405431	0.0405431	1	7.83646e-12	TBC1D1chr437902155	CDS
TBC1D1	chr4	38137482	+	TRUE	9	6	33	15	12	53	5	2	26	8	10	40	10	11	40	74	1	80	ACTCC	1.33333	40	44.4444	28.5714	55.5556	52.381	1.33333	2.53602e-08	4.55804e-16	1	7.04838e-15	7.38524e-16	TBC1D1chr438137482	3UTR
TBL2	chr7	73569970	-	TRUE	27	17	44	25	27	52	21	15	36	22	18	40	20	10	31	150	15	165	GATGA	9.09091	38.6364	51.9231	41.6667	45	33.3333	9.09091	1.21541e-07	3.68909e-15	2.06863e-07	2.82883e-09	0.000209226	TBL2chr773569970	3UTR
TBL2	chr7	73570374	-	TRUE	8	0	17	11	0	27	5	0	21	8	0	24	2	1	12	32	3	57	TCTTC	8.57143	0	0	0	0	33.3333	8.57143	1	1	1	1	1	TBL2chr773570374	3UTR
TCF7	chr5	134115995	+	TRUE	7	1	27	3	1	14	9	1	21	5	4	19	5	3	27	4	0	12	CCTCG	0	12.5	25	10	44.4444	37.5	2.40532	0.176982	1	0.216099	3.82773e-05	0.000711664	TCF7chr5134115995	CDS
TCF7	chr5	134142267	+	TRUE	1	3	128	3	3	138	2	1	103	5	1	107	5	3	123	1	0	55	CCTCA	0	75	50	33.3333	16.6667	37.5	2.3011	1	1	1	1	0.000625578	TCF7chr5134142267	CDS
THAP7	chr22	21000284	-	TRUE	0	2	8	7	0	14	5	1	13	7	1	14	4	2	13	46	5	82	TTTCA	9.80392	100	0	16.6667	12.5	33.3333	9.80392	1	1	1	0.561973	1	THAP7chr2221000284	CDS
THAP7	chr22	21000285	-	TRUE	7	1	12	3	1	10	4	3	11	4	0	8	3	5	11	49	1	59	TTTTC	2	12.5	25	42.8571	0	62.5	2	0.149237	1	1	1	1.70393e-07	THAP7chr2221000285	CDS
USP10	chr16	84733488	+	TRUE	8	1	20	6	2	19	8	1	18	11	2	24	5	3	15	61	1	92	CCTCG	1.6129	11.1111	25	11.1111	15.3846	37.5	2.40532	0.196779	0.0147095	0.196779	0.0378456	0.000711664	USP10chr1684733488	CDS
USP10	chr16	84745415	+	TRUE	15	13	36	15	9	36	11	10	31	18	12	36	15	16	37	333	5	339	ACTTG	1.47929	46.4286	37.5	47.619	40	51.6129	1.47929	4.94306e-17	3.62823e-11	1.52516e-13	7.41682e-15	1.28071e-21	USP10chr1684745415	CDS
WASF2	chr1	27406310	-	TRUE	4	0	16	4	0	19	4	0	13	8	0	18	2	1	13	13	1	45	TCTTT	7.14286	0	0	0	0	33.3333	7.14286	1	1	1	1	1	WASF2chr127406310	3UTR
WASF2	chr1	27406399	-	TRUE	16	0	19	17	0	20	12	0	15	17	1	20	6	3	15	29	0	33	TCTTT	0	0	0	0	5.55556	33.3333	0.851003	1	1	1	0.142587	4.98202e-05	WASF2chr127406399	3UTR
WASF2	chr1	27409980	-	TRUE	0	2	9	2	2	13	5	2	14	2	2	8	1	4	13	6	0	17	CCTCA	0	100	50	28.5714	50	80	2.3011	1	1	1	1	1	WASF2chr127409980	CDS
WBP1L	chr10	102815669	+	TRUE	0	0	0	7	2	11	6	0	10	11	1	14	8	4	18	6	0	11	TTTAA	0	0	22.2222	0	8.33333	33.3333	0.78728	1	0.00215077	1	0.0904883	1.80797e-06	WBP1Lchr10102815669	3UTR
WBP1L	chr10	102815827	+	TRUE	2	0	8	0	0	0	2	0	10	0	0	11	1	1	17	7	0	11	ACTCA	0	0	0	0	0	50	1.15215	1	1	1	1	1	WBP1Lchr10102815827	3UTR
WDR6	chr3	49013749	+	TRUE	23	1	36	13	4	25	7	7	27	13	5	35	16	7	39	112	2	117	ACTTG	1.75439	4.16667	23.5294	50	27.7778	30.4348	1.75439	0.346093	0.000187744	1.57554e-09	1.17644e-05	9.79553e-08	WDR6chr349013749	CDS
WDR6	chr3	49015203	+	TRUE	20	1	26	18	4	27	9	2	14	14	4	24	11	8	24	185	3	193	CATGG	1.59574	4.7619	18.1818	18.1818	22.2222	42.1053	1.59574	0.286668	0.00037679	0.0127266	0.000165858	2.71607e-10	WDR6chr349015203	CDS
XAB2	chr19	7623247	-	TRUE	2	1	9	0	0	0	3	0	10	3	3	12	2	2	13	5	0	34	CCTTC	0	33.3333	0	0	50	50	2.65596	1	1	1	1	1	XAB2chr197623247	CDS
XAB2	chr19	7627406	-	TRUE	3	1	16	5	1	15	3	2	19	3	0	12	0	2	11	10	0	36	CCTCA	0	25	16.6667	40	0	100	2.3011	1	1	1	1	1	XAB2chr197627406	CDS
ZNF266	chr19	9412826	-	TRUE	13	15	28	29	10	39	20	9	29	14	8	24	21	11	32	106	0	109	GTTCG	0	53.5714	25.641	31.0345	36.3636	34.375	0.851077	3.00383e-24	1.01214e-12	2.01203e-12	7.91491e-12	1.85754e-15	ZNF266chr199412826	3UTR
ZNF266	chr19	9413806	-	TRUE	3	2	13	6	0	15	4	0	14	0	0	0	0	2	13	30	0	36	ACTCA	0	40	0	0	0	100	1.15215	1	1	1	1	1	ZNF266chr199413806	CDS
ZNF317	chr19	9160962	+	TRUE	2	0	11	1	2	18	2	0	13	5	0	13	0	1	11	13	1	18	TCTCA	7.14286	0	66.6667	0	0	100	7.14286	1	1	1	1	1	ZNF317chr199160962	CDS
ZNF317	chr19	9161020	+	TRUE	15	27	42	25	24	49	18	28	46	25	30	55	25	16	41	56	0	56	GTTCA	0	64.2857	48.9796	60.8696	54.5455	39.0244	1.01823	1.38588e-43	7.62765e-35	3.913e-44	4.14198e-45	1.08185e-21	ZNF317chr199161020	CDS
